# RepGene: Auditing Condition-Specific Fusion Biases for Multi-View Gene Representations

**DOI:** 10.64898/2026.06.11.731512

**Authors:** Haiyang Hou, Tianyi Xia, Luni Hu, Yong Zhang, Yuxiang Li, Shuangsang Fang, Lei Cao

**Author notes:** Corresponding author: {, }.

## Abstract

This study evaluates how multi-view gene representations should be compared under a matched contract. Each of 18,460 genes is described by five aligned views: DNA sequence-derived features (D), RNA sequence-derived features (R), protein language-model embeddings (P), curated text knowledge (K), and single-cell expression (X). The contract fixes the gene universe, the 256-D output, label-free outer-training-only fitting, one random-forest probe, and task-equal Macro-F1 over nine registered binary tasks, and varies only the fusion operator across four protocol-defined input states: Core (DNA+RNA+protein), Core+K, Core+X, and Core+K+X. Under these states, the top-scoring operator changes with the available view combination and all task-bootstrap intervals overlap, establishing a condition-dependent rather than universal ranking pattern. An independently configured external RF track provides a separate check of the numerical range, while a gene-to-cell boundary diagnostic shows that gene-level differences attenuate toward a dimension-matched random control under expression-weighted aggregation, as predicted by a dilution identity. Historical log-derived multiplicative-interaction screening is retained only as magnitude-only supplementary evidence because fold-level records are unavailable. The contribution is therefore the matched contract and its audit trail: an evidence-graded protocol for turning fusion claims into comparable, condition-bounded measurements.
