## Supplementary_Material for "RepGene: Auditing Condition-Specific Fusion Biases for Multi-View Gene Representations": budget_scan_per_task.csv

task	condition	representation_method	macro_f1	roc_auc	balanced_accuracy	epochs	env	method
CCD Protein	Core+K+X	fusion_lowrank_higher_order_unsup	0.533414792899859	0.575033638901767	0.539105625046201	8	matched	Low-rank higher-order
CCD Protein	Core+K+X	fusion_mlp_interaction_unsup	0.5357122076693874	0.5757321689467207	0.5395145464821152	8	matched	Interaction MLP
CCD Protein	Core+K+X	fusion_reliability_experts_unsup	0.5460012073180017	0.5812713419816953	0.5511677508049	8	matched	Reliability experts
CCD Protein	Core+K+X	linear_concat	0.5578907302999111	0.5901841291092568	0.5648602900387959	8	matched	linear_concat
CCD Protein	Core+K+X	pca_add	0.49798620956853856	0.5399215608359448	0.5297848300642669	8	matched	pca_add
CCD Protein	Core+K+X	pca_then_concat	0.5587699693223847	0.6319889032458404	0.5786527246847223	8	matched	pca_then_concat
CCD Transcript	Core+K+X	fusion_lowrank_higher_order_unsup	0.5812988705783956	0.659893308051755	0.587500113044237	8	matched	Low-rank higher-order
CCD Transcript	Core+K+X	fusion_mlp_interaction_unsup	0.5825879486521734	0.63813395143813	0.5869027327671378	8	matched	Interaction MLP
CCD Transcript	Core+K+X	fusion_reliability_experts_unsup	0.5668600364334507	0.6393428997514036	0.5751571947633527	8	matched	Reliability experts
CCD Transcript	Core+K+X	linear_concat	0.5290946499124581	0.7608059050461538	0.5634661777764485	8	matched	linear_concat
CCD Transcript	Core+K+X	pca_add	0.4138698533907185	0.6195997944904641	0.5041362513366355	8	matched	pca_add
CCD Transcript	Core+K+X	pca_then_concat	0.6876495524284107	0.8307837858256222	0.6714212429725966	8	matched	pca_then_concat
N1 network	Core+K+X	fusion_lowrank_higher_order_unsup	0.6638520590308613	0.7275530468440229	0.664219586088831	8	matched	Low-rank higher-order
N1 network	Core+K+X	fusion_mlp_interaction_unsup	0.6606901906617496	0.7105146269050505	0.6607838617967531	8	matched	Interaction MLP
N1 network	Core+K+X	fusion_reliability_experts_unsup	0.6779168151743186	0.7296069185571947	0.6780541520412607	8	matched	Reliability experts
N1 network	Core+K+X	linear_concat	0.6942783380414415	0.7614686793323995	0.6946358583098915	8	matched	linear_concat
N1 network	Core+K+X	pca_add	0.5714207349737516	0.6088232329024226	0.5724619439628648	8	matched	pca_add
N1 network	Core+K+X	pca_then_concat	0.7660040219935967	0.8341448044486719	0.7663366253145258	8	matched	pca_then_concat
N1 targets	Core+K+X	fusion_lowrank_higher_order_unsup	0.6626503791944756	0.737791162996081	0.6558791466578352	8	matched	Low-rank higher-order
N1 targets	Core+K+X	fusion_mlp_interaction_unsup	0.6810365987838949	0.7467295909918861	0.6745684302036761	8	matched	Interaction MLP
N1 targets	Core+K+X	fusion_reliability_experts_unsup	0.6970792725890733	0.7588349340398521	0.6891248551084617	8	matched	Reliability experts
N1 targets	Core+K+X	linear_concat	0.5354873466507751	0.7545727079538556	0.5698791190594469	8	matched	linear_concat
N1 targets	Core+K+X	pca_add	0.4644642529931366	0.6823563503891372	0.5285608820444886	8	matched	pca_add
N1 targets	Core+K+X	pca_then_concat	0.7084239209719492	0.8176160512226086	0.6948989554010045	8	matched	pca_then_concat
TF vs non-TF	Core+K+X	fusion_lowrank_higher_order_unsup	0.8219227947395797	0.905925008029343	0.8251770800015372	8	matched	Low-rank higher-order
TF vs non-TF	Core+K+X	fusion_mlp_interaction_unsup	0.8174855480908441	0.9015196215454568	0.8229827583939822	8	matched	Interaction MLP
TF vs non-TF	Core+K+X	fusion_reliability_experts_unsup	0.8332809479933506	0.9124030770585616	0.8370182888193911	8	matched	Reliability experts
TF vs non-TF	Core+K+X	linear_concat	0.7886755668263724	0.9292528031053983	0.7766115289616401	8	matched	linear_concat
TF vs non-TF	Core+K+X	pca_add	0.6304652449431123	0.836804087811178	0.6410543024501187	8	matched	pca_add
TF vs non-TF	Core+K+X	pca_then_concat	0.8674279621490012	0.9404095085998101	0.8680642045155915	8	matched	pca_then_concat
bivalent vs non-methylated	Core+K+X	fusion_lowrank_higher_order_unsup	0.8305522477457001	0.9369420702754037	0.8426638176638177	8	matched	Low-rank higher-order
bivalent vs non-methylated	Core+K+X	fusion_mlp_interaction_unsup	0.8392285767758365	0.9348765432098767	0.8506410256410256	8	matched	Interaction MLP
bivalent vs non-methylated	Core+K+X	fusion_reliability_experts_unsup	0.8241747732638625	0.9298907882241215	0.8361823361823363	8	matched	Reliability experts
bivalent vs non-methylated	Core+K+X	linear_concat	0.5607389676995719	0.8696343779677114	0.5787749287749288	8	matched	linear_concat
bivalent vs non-methylated	Core+K+X	pca_add	0.46674854183054065	0.8287037037037037	0.5252136752136752	8	matched	pca_add
bivalent vs non-methylated	Core+K+X	pca_then_concat	0.6922921007950331	0.9244301994301996	0.6733618233618235	8	matched	pca_then_concat
dosage sensitive vs insensitive TF	Core+K+X	fusion_lowrank_higher_order_unsup	0.9304813358060504	0.9806684242780427	0.9312697348507601	8	matched	Low-rank higher-order
dosage sensitive vs insensitive TF	Core+K+X	fusion_mlp_interaction_unsup	0.9379527558282617	0.9859690584628574	0.9355948937404774	8	matched	Interaction MLP
dosage sensitive vs insensitive TF	Core+K+X	fusion_reliability_experts_unsup	0.9275345488165502	0.985862691960253	0.928055022618892	8	matched	Reliability experts
dosage sensitive vs insensitive TF	Core+K+X	linear_concat	0.8440862620123473	0.9765278302862703	0.8058311319025112	8	matched	linear_concat
dosage sensitive vs insensitive TF	Core+K+X	pca_add	0.43799906566534597	0.8715170429808021	0.5055555555555555	8	matched	pca_add
dosage sensitive vs insensitive TF	Core+K+X	pca_then_concat	0.9208873174404972	0.9871580421222146	0.902940230220787	8	matched	pca_then_concat
long vs short range TF	Core+K+X	fusion_lowrank_higher_order_unsup	0.5411875324865472	0.6467070347786811	0.5577179313459801	8	matched	Low-rank higher-order
long vs short range TF	Core+K+X	fusion_mlp_interaction_unsup	0.5169380263046932	0.6118676603432701	0.5444275067750677	8	matched	Interaction MLP
long vs short range TF	Core+K+X	fusion_reliability_experts_unsup	0.5228793624033591	0.5928198396567299	0.5446872177055104	8	matched	Reliability experts
long vs short range TF	Core+K+X	linear_concat	0.4355431462390225	0.6457655826558266	0.5074074074074074	8	matched	linear_concat
long vs short range TF	Core+K+X	pca_add	0.4206758304696449	0.5862226174345078	0.5	8	matched	pca_add
long vs short range TF	Core+K+X	pca_then_concat	0.4281094883543337	0.6007226738934056	0.5037037037037037	8	matched	pca_then_concat
CCD Protein	Core+K+X	fusion_cross_attention_unsup	0.5444435936274447	0.5960867356725019	0.5494176468159652	32	matched	Cross-attention
CCD Protein	Core+K+X	fusion_lowrank_higher_order_unsup	0.5532029128745559	0.6043646561124567	0.5609395822702018	32	matched	Low-rank higher-order
CCD Protein	Core+K+X	fusion_mlp_interaction_unsup	0.5486117055813988	0.5915185362008958	0.5541543154235424	32	matched	Interaction MLP
CCD Protein	Core+K+X	fusion_reliability_experts_unsup	0.5612129094220547	0.6076421638681824	0.566778765948797	32	matched	Reliability experts
CCD Transcript	Core+K+X	fusion_cross_attention_unsup	0.6259031024941809	0.7067591029521311	0.6210199156115382	32	matched	Cross-attention
CCD Transcript	Core+K+X	fusion_lowrank_higher_order_unsup	0.6567305473251319	0.734034462756119	0.6467082397844045	32	matched	Low-rank higher-order
CCD Transcript	Core+K+X	fusion_mlp_interaction_unsup	0.6511505737966335	0.7231297861116612	0.6421525030185512	32	matched	Interaction MLP
CCD Transcript	Core+K+X	fusion_reliability_experts_unsup	0.6197356809738466	0.7075683402183061	0.6171291670356358	32	matched	Reliability experts
N1 network	Core+K+X	fusion_cross_attention_unsup	0.7239425831782357	0.7908752457555405	0.7242125891297162	32	matched	Cross-attention
N1 network	Core+K+X	fusion_lowrank_higher_order_unsup	0.725515002425901	0.7852751487650198	0.725764362504694	32	matched	Low-rank higher-order
N1 network	Core+K+X	fusion_mlp_interaction_unsup	0.7363337478527616	0.7876358260796567	0.7364954004456767	32	matched	Interaction MLP
N1 network	Core+K+X	fusion_reliability_experts_unsup	0.73138563464963	0.7886325460911096	0.7315318880696413	32	matched	Reliability experts
N1 targets	Core+K+X	fusion_cross_attention_unsup	0.7363570640845504	0.7878822376773197	0.7280325453993487	32	matched	Cross-attention
N1 targets	Core+K+X	fusion_lowrank_higher_order_unsup	0.7176576030109083	0.7790145305514158	0.7098003601589666	32	matched	Low-rank higher-order
N1 targets	Core+K+X	fusion_mlp_interaction_unsup	0.7258722569189354	0.7817105481039907	0.7204179775901087	32	matched	Interaction MLP
N1 targets	Core+K+X	fusion_reliability_experts_unsup	0.7263627226907017	0.7990509604239112	0.7178263164431198	32	matched	Reliability experts
TF vs non-TF	Core+K+X	fusion_cross_attention_unsup	0.8488288408849276	0.9263267465156519	0.853003722118548	32	matched	Cross-attention
TF vs non-TF	Core+K+X	fusion_lowrank_higher_order_unsup	0.8513290789585528	0.930123334451578	0.8555229025750629	32	matched	Low-rank higher-order
TF vs non-TF	Core+K+X	fusion_mlp_interaction_unsup	0.8484356133710489	0.9288751855799613	0.8529157271954386	32	matched	Interaction MLP
TF vs non-TF	Core+K+X	fusion_reliability_experts_unsup	0.8564326454319198	0.9329619083995531	0.8612231884717497	32	matched	Reliability experts
bivalent vs non-methylated	Core+K+X	fusion_cross_attention_unsup	0.8046064528415947	0.927920227920228	0.8174501424501425	32	matched	Cross-attention
bivalent vs non-methylated	Core+K+X	fusion_lowrank_higher_order_unsup	0.8133021932293888	0.9254985754985755	0.8138888888888889	32	matched	Low-rank higher-order
bivalent vs non-methylated	Core+K+X	fusion_mlp_interaction_unsup	0.81461889326882	0.9299382716049384	0.8163105413105414	32	matched	Interaction MLP
bivalent vs non-methylated	Core+K+X	fusion_reliability_experts_unsup	0.8205721006182156	0.9311490978157645	0.8343304843304844	32	matched	Reliability experts
dosage sensitive vs insensitive TF	Core+K+X	fusion_cross_attention_unsup	0.9349802240364702	0.9870369388903217	0.9364836711346977	32	matched	Cross-attention
dosage sensitive vs insensitive TF	Core+K+X	fusion_lowrank_higher_order_unsup	0.9404491956999793	0.9860440818119611	0.941905462532099	32	matched	Low-rank higher-order
dosage sensitive vs insensitive TF	Core+K+X	fusion_mlp_interaction_unsup	0.938292669688297	0.9871261886057945	0.936516996851846	32	matched	Interaction MLP
dosage sensitive vs insensitive TF	Core+K+X	fusion_reliability_experts_unsup	0.9382680176021273	0.9896382194301445	0.9414070882342896	32	matched	Reliability experts
long vs short range TF	Core+K+X	fusion_cross_attention_unsup	0.5389614403754691	0.6401493337850046	0.5571872177055104	32	matched	Cross-attention
long vs short range TF	Core+K+X	fusion_lowrank_higher_order_unsup	0.4870325017004303	0.6421211607949413	0.5297707768744354	32	matched	Low-rank higher-order
long vs short range TF	Core+K+X	fusion_mlp_interaction_unsup	0.5029088539072891	0.6078520212285456	0.5323509485094851	32	matched	Interaction MLP
long vs short range TF	Core+K+X	fusion_reliability_experts_unsup	0.519773346852698	0.6310425135501355	0.5426998644986449	32	matched	Reliability experts
CCD Protein	Core+K+X	fusion_cross_attention_unsup	0.5617636949261048	0.6102923147380012	0.5673817054326546	64	matched	Cross-attention
CCD Protein	Core+K+X	fusion_lowrank_higher_order_unsup	0.5646460213095419	0.6096309872665906	0.5726405557308764	64	matched	Low-rank higher-order
CCD Protein	Core+K+X	fusion_mlp_interaction_unsup	0.5679934146181673	0.6103569044798345	0.5753934157182297	64	matched	Interaction MLP
CCD Protein	Core+K+X	fusion_reliability_experts_unsup	0.5594547639760992	0.611073323220343	0.5673562335769136	64	matched	Reliability experts
CCD Transcript	Core+K+X	fusion_cross_attention_unsup	0.6668701132729491	0.7392643289910663	0.6549397636002454	64	matched	Cross-attention
CCD Transcript	Core+K+X	fusion_lowrank_higher_order_unsup	0.6807083593154544	0.7602609829536698	0.6663196401498683	64	matched	Low-rank higher-order
CCD Transcript	Core+K+X	fusion_mlp_interaction_unsup	0.6739874511902166	0.7598498105841567	0.6606678526974794	64	matched	Interaction MLP
CCD Transcript	Core+K+X	fusion_reliability_experts_unsup	0.6665073473988335	0.7501967792799209	0.6548355622776109	64	matched	Reliability experts
N1 network	Core+K+X	fusion_cross_attention_unsup	0.742753149331111	0.8041017283650801	0.7429344392051574	64	matched	Cross-attention
N1 network	Core+K+X	fusion_lowrank_higher_order_unsup	0.7302703864856063	0.7918864693726573	0.7307043767909329	64	matched	Low-rank higher-order
N1 network	Core+K+X	fusion_mlp_interaction_unsup	0.7330562503755196	0.7954560428317334	0.7334480504830414	64	matched	Interaction MLP
N1 network	Core+K+X	fusion_reliability_experts_unsup	0.7449301137291982	0.7999237904854848	0.7451135965868931	64	matched	Reliability experts
N1 targets	Core+K+X	fusion_cross_attention_unsup	0.7310779448843631	0.8023230943312911	0.7234460382513661	64	matched	Cross-attention
N1 targets	Core+K+X	fusion_lowrank_higher_order_unsup	0.7279909155231805	0.7781469062206767	0.7153200378097919	64	matched	Low-rank higher-order
N1 targets	Core+K+X	fusion_mlp_interaction_unsup	0.7043964790096293	0.7863332781365568	0.6961874551526192	64	matched	Interaction MLP
N1 targets	Core+K+X	fusion_reliability_experts_unsup	0.7365493589330935	0.8126638654302588	0.725937655240934	64	matched	Reliability experts
TF vs non-TF	Core+K+X	fusion_cross_attention_unsup	0.8590090837119059	0.9367844957597682	0.862082705516523	64	matched	Cross-attention
TF vs non-TF	Core+K+X	fusion_lowrank_higher_order_unsup	0.8619613698599533	0.9363810356394205	0.8667346528742345	64	matched	Low-rank higher-order
TF vs non-TF	Core+K+X	fusion_mlp_interaction_unsup	0.8664333522262776	0.9377703538262104	0.8706474580097491	64	matched	Interaction MLP
TF vs non-TF	Core+K+X	fusion_reliability_experts_unsup	0.8664109252774734	0.9394485087429415	0.870645423007714	64	matched	Reliability experts
bivalent vs non-methylated	Core+K+X	fusion_cross_attention_unsup	0.8242903531121437	0.9301994301994303	0.83005698005698	64	matched	Cross-attention
bivalent vs non-methylated	Core+K+X	fusion_lowrank_higher_order_unsup	0.8141524327122917	0.9191832858499526	0.8220797720797721	64	matched	Low-rank higher-order
bivalent vs non-methylated	Core+K+X	fusion_mlp_interaction_unsup	0.820247785145886	0.9302706552706552	0.8315527065527065	64	matched	Interaction MLP
bivalent vs non-methylated	Core+K+X	fusion_reliability_experts_unsup	0.8246622573148356	0.9259496676163342	0.8410256410256411	64	matched	Reliability experts
dosage sensitive vs insensitive TF	Core+K+X	fusion_cross_attention_unsup	0.9423788766836546	0.9896124117513811	0.9419967536992478	64	matched	Cross-attention
dosage sensitive vs insensitive TF	Core+K+X	fusion_lowrank_higher_order_unsup	0.9367204484592906	0.9849665093963702	0.9364136336387267	64	matched	Low-rank higher-order
dosage sensitive vs insensitive TF	Core+K+X	fusion_mlp_interaction_unsup	0.9406235846388982	0.9876178938343055	0.9378915268763003	64	matched	Interaction MLP
dosage sensitive vs insensitive TF	Core+K+X	fusion_reliability_experts_unsup	0.9468028819917795	0.990524822874623	0.950196872496032	64	matched	Reliability experts
long vs short range TF	Core+K+X	fusion_cross_attention_unsup	0.5259766916794696	0.6424669715447154	0.5487861336946703	64	matched	Cross-attention
long vs short range TF	Core+K+X	fusion_lowrank_higher_order_unsup	0.5065320437724226	0.6357158988256549	0.5367490966576333	64	matched	Low-rank higher-order
long vs short range TF	Core+K+X	fusion_mlp_interaction_unsup	0.5400342179231372	0.6204028342366757	0.5553692411924119	64	matched	Interaction MLP
long vs short range TF	Core+K+X	fusion_reliability_experts_unsup	0.5378096126028303	0.6141598915989159	0.560354561878952	64	matched	Reliability experts
CCD Protein	Core+K+X	fusion_cross_attention_unsup	0.5529854404292522	0.5887996200798576	0.5557115402699467	8	frozen-ref	Cross-attention
CCD Protein	Core+K+X	fusion_lowrank_higher_order_unsup	0.5422643039479356	0.5854284627609954	0.5475557750298332	8	frozen-ref	Low-rank higher-order
CCD Protein	Core+K+X	fusion_mlp_interaction_unsup	0.5426932396307469	0.5756147718697628	0.5478654969454408	8	frozen-ref	Interaction MLP
CCD Protein	Core+K+X	fusion_reliability_experts_unsup	0.5521079289760279	0.5847911633548861	0.5568604196936584	8	frozen-ref	Reliability experts
CCD Protein	Core+K+X	fusion_transformer_encoder_unsup	0.5422491364394089	0.5795073792029183	0.5466909321510436	8	frozen-ref	fusion_transformer_encoder_unsup
CCD Protein	Core+K+X	linear_concat	0.5563853772821862	0.5906974337868647	0.563145984037012	8	frozen-ref	linear_concat
CCD Protein	Core+K+X	pca_add	0.4940962362311022	0.537669531680965	0.5265341768027698	8	frozen-ref	pca_add
CCD Protein	Core+K+X	pca_then_concat	0.5611984344778206	0.6327884204122901	0.5806595438940039	8	frozen-ref	pca_then_concat
CCD Transcript	Core+K+X	fusion_cross_attention_unsup	0.5763901035379609	0.643551946946876	0.5822174696830275	8	frozen-ref	Cross-attention
CCD Transcript	Core+K+X	fusion_lowrank_higher_order_unsup	0.5812507552337913	0.652982624480893	0.5871032416066416	8	frozen-ref	Low-rank higher-order
CCD Transcript	Core+K+X	fusion_mlp_interaction_unsup	0.5750238897226517	0.6390799992382439	0.5807652923543113	8	frozen-ref	Interaction MLP
CCD Transcript	Core+K+X	fusion_reliability_experts_unsup	0.5748593702444524	0.6508579329681986	0.5810927193924742	8	frozen-ref	Reliability experts
CCD Transcript	Core+K+X	fusion_transformer_encoder_unsup	0.5597134850227754	0.6273173849957893	0.5674759533173548	8	frozen-ref	fusion_transformer_encoder_unsup
CCD Transcript	Core+K+X	linear_concat	0.53072060647859	0.7606455339840915	0.5642976226408568	8	frozen-ref	linear_concat
CCD Transcript	Core+K+X	pca_add	0.41049877318835354	0.6199001500702758	0.5026473442763035	8	frozen-ref	pca_add
CCD Transcript	Core+K+X	pca_then_concat	0.6886382963891227	0.8307263145985054	0.672234322971197	8	frozen-ref	pca_then_concat
N1 network	Core+K+X	fusion_cross_attention_unsup	0.6846376280961165	0.7364770179687307	0.6851189820342675	8	frozen-ref	Cross-attention
N1 network	Core+K+X	fusion_lowrank_higher_order_unsup	0.6732408748968959	0.7272859668808104	0.6734313057517478	8	frozen-ref	Low-rank higher-order
N1 network	Core+K+X	fusion_mlp_interaction_unsup	0.6721698595920876	0.723600626915544	0.6725002079974456	8	frozen-ref	Interaction MLP
N1 network	Core+K+X	fusion_reliability_experts_unsup	0.689115941011559	0.7383043598513211	0.6893634603579355	8	frozen-ref	Reliability experts
N1 network	Core+K+X	fusion_transformer_encoder_unsup	0.660924125529844	0.7181538109254499	0.6611807059320872	8	frozen-ref	fusion_transformer_encoder_unsup
N1 network	Core+K+X	linear_concat	0.6928374671715501	0.7622663401668927	0.6931028421820318	8	frozen-ref	linear_concat
N1 network	Core+K+X	pca_add	0.5742983189284928	0.6123349043698951	0.5752295279919589	8	frozen-ref	pca_add
N1 network	Core+K+X	pca_then_concat	0.766297676583118	0.8341583523903966	0.7666486589598929	8	frozen-ref	pca_then_concat
N1 targets	Core+K+X	fusion_cross_attention_unsup	0.6730838840249492	0.733668653750621	0.6677335168626152	8	frozen-ref	Cross-attention
N1 targets	Core+K+X	fusion_lowrank_higher_order_unsup	0.6868447910488743	0.7557456394546559	0.6782640268808301	8	frozen-ref	Low-rank higher-order
N1 targets	Core+K+X	fusion_mlp_interaction_unsup	0.6789733841608505	0.7490271568140421	0.6712540362642822	8	frozen-ref	Interaction MLP
N1 targets	Core+K+X	fusion_reliability_experts_unsup	0.6842493877469158	0.7462345449025777	0.678708188441795	8	frozen-ref	Reliability experts
N1 targets	Core+K+X	fusion_transformer_encoder_unsup	0.6898112737213062	0.7413047828006845	0.6821148644919136	8	frozen-ref	fusion_transformer_encoder_unsup
N1 targets	Core+K+X	linear_concat	0.5361369590471396	0.7548090191532815	0.5708424752994425	8	frozen-ref	linear_concat
N1 targets	Core+K+X	pca_add	0.46691071531703227	0.6829859386211845	0.5293862463432135	8	frozen-ref	pca_add
N1 targets	Core+K+X	pca_then_concat	0.7084239209719492	0.8177298945741568	0.6948989554010045	8	frozen-ref	pca_then_concat
TF vs non-TF	Core+K+X	fusion_cross_attention_unsup	0.8193788866102872	0.9048441987164222	0.8235997088474174	8	frozen-ref	Cross-attention
TF vs non-TF	Core+K+X	fusion_lowrank_higher_order_unsup	0.8223048516294083	0.906886060022852	0.8264294520172843	8	frozen-ref	Low-rank higher-order
TF vs non-TF	Core+K+X	fusion_mlp_interaction_unsup	0.8189461544727794	0.902677644750792	0.8246159186322397	8	frozen-ref	Interaction MLP
TF vs non-TF	Core+K+X	fusion_reliability_experts_unsup	0.8324569398562581	0.9125095441773234	0.8360623615935574	8	frozen-ref	Reliability experts
TF vs non-TF	Core+K+X	fusion_transformer_encoder_unsup	0.8134899932480022	0.8984868618159323	0.818383234413806	8	frozen-ref	fusion_transformer_encoder_unsup
TF vs non-TF	Core+K+X	linear_concat	0.7874643903819702	0.9290021344096105	0.7754520981861805	8	frozen-ref	linear_concat
TF vs non-TF	Core+K+X	pca_add	0.628585875705751	0.8372004413232662	0.6400260213314017	8	frozen-ref	pca_add
TF vs non-TF	Core+K+X	pca_then_concat	0.867535351190943	0.9403405617205441	0.8681139379799592	8	frozen-ref	pca_then_concat
bivalent vs non-methylated	Core+K+X	fusion_cross_attention_unsup	0.8207193919534845	0.9308404558404558	0.833974358974359	8	frozen-ref	Cross-attention
bivalent vs non-methylated	Core+K+X	fusion_lowrank_higher_order_unsup	0.8151054580771768	0.9292972459639126	0.8220797720797721	8	frozen-ref	Low-rank higher-order
bivalent vs non-methylated	Core+K+X	fusion_mlp_interaction_unsup	0.8117856556982219	0.9326923076923078	0.8235754985754986	8	frozen-ref	Interaction MLP
bivalent vs non-methylated	Core+K+X	fusion_reliability_experts_unsup	0.8187280565941852	0.9225071225071226	0.8324786324786325	8	frozen-ref	Reliability experts
bivalent vs non-methylated	Core+K+X	fusion_transformer_encoder_unsup	0.8009336858154079	0.9187796771130105	0.8131766381766382	8	frozen-ref	fusion_transformer_encoder_unsup
bivalent vs non-methylated	Core+K+X	linear_concat	0.5607389676995719	0.86994301994302	0.5787749287749288	8	frozen-ref	linear_concat
bivalent vs non-methylated	Core+K+X	pca_add	0.46674854183054065	0.8274928774928774	0.5252136752136752	8	frozen-ref	pca_add
bivalent vs non-methylated	Core+K+X	pca_then_concat	0.6922921007950331	0.9244301994301996	0.6733618233618235	8	frozen-ref	pca_then_concat
dosage sensitive vs insensitive TF	Core+K+X	fusion_cross_attention_unsup	0.9229950219844112	0.9848371127670426	0.9239067388319834	8	frozen-ref	Cross-attention
dosage sensitive vs insensitive TF	Core+K+X	fusion_lowrank_higher_order_unsup	0.9301887357572587	0.9832133293446508	0.9304234304475452	8	frozen-ref	Low-rank higher-order
dosage sensitive vs insensitive TF	Core+K+X	fusion_mlp_interaction_unsup	0.9389036125776161	0.9835514545932074	0.9360358522098912	8	frozen-ref	Interaction MLP
dosage sensitive vs insensitive TF	Core+K+X	fusion_reliability_experts_unsup	0.9337305411387846	0.9848315772923049	0.9323187416648904	8	frozen-ref	Reliability experts
dosage sensitive vs insensitive TF	Core+K+X	fusion_transformer_encoder_unsup	0.9327057121968075	0.986796621750804	0.930895977437248	8	frozen-ref	fusion_transformer_encoder_unsup
dosage sensitive vs insensitive TF	Core+K+X	linear_concat	0.8432515175919454	0.976318988798319	0.8053562980943441	8	frozen-ref	linear_concat
dosage sensitive vs insensitive TF	Core+K+X	pca_add	0.43799906566534597	0.8710245820225839	0.5055555555555555	8	frozen-ref	pca_add
dosage sensitive vs insensitive TF	Core+K+X	pca_then_concat	0.9208873174404972	0.9871348794974261	0.902940230220787	8	frozen-ref	pca_then_concat
long vs short range TF	Core+K+X	fusion_cross_attention_unsup	0.4987751028533951	0.5771285004516712	0.5298046522131887	8	frozen-ref	Cross-attention
long vs short range TF	Core+K+X	fusion_lowrank_higher_order_unsup	0.5149597633470989	0.6005081300813008	0.5421804426377598	8	frozen-ref	Low-rank higher-order
long vs short range TF	Core+K+X	fusion_mlp_interaction_unsup	0.5318629905258812	0.6382918360433605	0.5488538843721771	8	frozen-ref	Interaction MLP
long vs short range TF	Core+K+X	fusion_reliability_experts_unsup	0.5088209128446182	0.5823975271002709	0.5375790424570912	8	frozen-ref	Reliability experts
long vs short range TF	Core+K+X	fusion_transformer_encoder_unsup	0.5201410838615999	0.5708657971996387	0.5437951671183379	8	frozen-ref	fusion_transformer_encoder_unsup
long vs short range TF	Core+K+X	linear_concat	0.4355431462390225	0.6450570234869015	0.5074074074074074	8	frozen-ref	linear_concat
long vs short range TF	Core+K+X	pca_add	0.4206758304696449	0.5855352303523035	0.5	8	frozen-ref	pca_add
long vs short range TF	Core+K+X	pca_then_concat	0.4281094883543337	0.6010910682023487	0.5037037037037037	8	frozen-ref	pca_then_concat
