## Supplementary_Material for "RepGene: Auditing Condition-Specific Fusion Biases for Multi-View Gene Representations": probe_track_task_equal.csv

condition	method	mean	lo	hi	probe	n_tasks
Core	Interaction MLP	0.496429322504072	0.3538208479444327	0.6369333349107815	linear	15
Core	Linear concat	0.5056614235382452	0.3611968532826311	0.648082002842229	linear	15
Core	Low-rank higher-order	0.4901853426234884	0.3495691180381396	0.6286831120150574	linear	15
Core	PCA add	0.46681098834282225	0.33925187618913305	0.5892438931198544	linear	15
Core	PCA then concat	0.5018678131778173	0.3598696075987329	0.6414720017944522	linear	15
Core	Reliability experts	0.4977797426950945	0.3549887174483073	0.6400836000789402	linear	15
Core+K	Interaction MLP	0.5055914231006454	0.36052628455178104	0.6489932530303664	linear	15
Core+K	Linear concat	0.5189660329676413	0.37166609965250597	0.663368525901161	linear	15
Core+K	Low-rank higher-order	0.5076381770248678	0.3620130189377194	0.6511904281854983	linear	15
Core+K	PCA add	0.4598449006067683	0.33632407745209136	0.5784090378407764	linear	15
Core+K	PCA then concat	0.5200524775954674	0.3733517686679842	0.6643729368509066	linear	15
Core+K	Reliability experts	0.5060298299286594	0.36074753994532877	0.6508932799600208	linear	15
Core+K+X	Interaction MLP	0.517887573619737	0.37351168217885206	0.6597279729665512	linear	15
Core+K+X	Linear concat	0.5355258135952389	0.3897809673636383	0.6794682068523218	linear	15
Core+K+X	Low-rank higher-order	0.5184967179831824	0.37406863961645015	0.6604966508315061	linear	15
Core+K+X	PCA add	0.46046133185562754	0.33983786618145606	0.5762410797038144	linear	15
Core+K+X	PCA then concat	0.5422948101688176	0.40288409121647756	0.6796270464327422	linear	15
Core+K+X	Reliability experts	0.5199229826083451	0.3738712559027144	0.6648188207800205	linear	15
Core+X	Interaction MLP	0.5060228914711905	0.3651895625489282	0.6454835832214934	linear	15
Core+X	Linear concat	0.5325789697194131	0.39268951296586585	0.6706146202617959	linear	15
Core+X	Low-rank higher-order	0.5056562621865514	0.3651277963261822	0.6449506387060207	linear	15
Core+X	PCA add	0.4601859853875771	0.3388488799770931	0.5776204943619876	linear	15
Core+X	PCA then concat	0.5356882201667182	0.40035748807131716	0.6702495340273703	linear	15
Core+X	Reliability experts	0.5094057615592738	0.36543915602500315	0.6519061546530244	linear	15
Core	Interaction MLP	0.4929046389153651	0.3496094703926078	0.6335842463412814	rf	15
Core	Linear concat	0.4366430651709862	0.3095165353875427	0.563904830625444	rf	15
Core	Low-rank higher-order	0.49196675762659386	0.34897685521224775	0.631376474285105	rf	15
Core	PCA add	0.38378933843656604	0.2820701721791724	0.48015632813094095	rf	15
Core	PCA then concat	0.45645253930947516	0.32120894827673624	0.5933143677188807	rf	15
Core	Reliability experts	0.49510160201600334	0.3522269567105472	0.6357330381899051	rf	15
Core+K	Interaction MLP	0.5053242853914975	0.3591712154360608	0.6496247769475557	rf	15
Core+K	Linear concat	0.4447556104864224	0.31675669071501583	0.5708764637875879	rf	15
Core+K	Low-rank higher-order	0.5055689711215666	0.359855871193951	0.6484118753295989	rf	15
Core+K	PCA add	0.37112714227756455	0.2755715219621199	0.46051638150318197	rf	15
Core+K	PCA then concat	0.4897993602444857	0.34571239567732115	0.6352514782044344	rf	15
Core+K	Reliability experts	0.50337115237089	0.35783609703904423	0.6484289405903736	rf	15
Core+K+X	Interaction MLP	0.511807283839252	0.3655811925399198	0.6575894530330497	rf	15
Core+K+X	Linear concat	0.4587915689621785	0.32830579030879437	0.5868313368870608	rf	15
Core+K+X	Low-rank higher-order	0.5108701773994461	0.3658010653193727	0.6552645452351232	rf	15
Core+K+X	PCA add	0.37654723098003273	0.27841350728985687	0.4695017200954169	rf	15
Core+K+X	PCA then concat	0.5187569643492665	0.37506395644480567	0.6621049555430943	rf	15
Core+K+X	Reliability experts	0.5135153762078255	0.3672741565706659	0.6586363954563876	rf	15
Core+X	Interaction MLP	0.5021409385830347	0.3587425089802414	0.6435747362248161	rf	15
Core+X	Linear concat	0.454404748007211	0.3250364320681659	0.5832045552392526	rf	15
Core+X	Low-rank higher-order	0.5020035196801844	0.35949630845374714	0.6430898173346262	rf	15
Core+X	PCA add	0.3852601429281021	0.28398732526257975	0.4813913491157842	rf	15
Core+X	PCA then concat	0.5058000875450885	0.3683055253023553	0.6436089896747328	rf	15
Core+X	Reliability experts	0.5018565003517779	0.35838987144995504	0.644573125144488	rf	15
