## Supplementary_Material for "RepGene: Auditing Condition-Specific Fusion Biases for Multi-View Gene Representations": q6_calibration_summary.csv

method_key	macro_f1_default	macro_f1_best_threshold	brier	ece	probe	auc
fusion_lowrank_higher_order_unsup	0.703731188948619	0.736662028058745	0.32154970748174927	0.07606898369854691	rf	0.9320262345679011
fusion_mlp_interaction_unsup	0.7040401800562518	0.7347424007107028	0.32117734148896726	0.07298592838812182	rf	0.9337561728395062
fusion_reliability_experts_unsup	0.7044686481102184	0.7372270963657053	0.31963887661550483	0.07486451756342914	rf	0.9377685185185185
linear_concat	0.6219598009209819	0.7342440678266754	0.3661604044658674	0.11821431068817054	rf	0.9025648148148149
pca_add	0.5099531781806628	0.6711815203208725	0.4063109427177893	0.09879888110237421	rf	0.7988364197530865
pca_then_concat	0.6866032870777776	0.7707944807911304	0.32911678130808614	0.1269836453822661	rf	0.9387037037037038
fusion_lowrank_higher_order_unsup	0.7084177220045448	0.7331484707348018	0.3665000278619622	0.1349773674465365	linear	0.931783950617284
fusion_mlp_interaction_unsup	0.7104347490194587	0.7362755098023308	0.3551982856747416	0.12116426407632755	linear	0.9296141975308642
fusion_reliability_experts_unsup	0.7145767155881116	0.7393783078503386	0.3514730059921715	0.1197772244940175	linear	0.938324074074074
linear_concat	0.7317763412835417	0.7602673345590429	0.33894012313708066	0.13215231241935932	linear	0.9211342592592593
pca_add	0.6399458376222774	0.6692644301989814	0.4663281463906951	0.18589163738400435	linear	0.7873132716049382
pca_then_concat	0.7290637614289479	0.7563281087723323	0.3605339584527492	0.1517605768007106	linear	0.9302916666666666
