## Supplementary_Material for "RepGene: Auditing Condition-Specific Fusion Biases for Multi-View Gene Representations": shuffle_control_paired.csv

task	condition	Interaction MLP	Interaction MLP (pair-shuffled)	delta
CCD Protein	Core	0.5347387590841469	0.5171754403182357	0.017563318765911218
CCD Protein	Core+K	0.5509233099489408	0.5200878363520306	0.03083547359691019
CCD Protein	Core+K+X	0.5361111723674467	0.5147232403095956	0.021387932057851056
CCD Protein	Core+X	0.539775255345794	0.5226336505236956	0.017141604822098366
CCD Transcript	Core	0.533861337829417	0.5130199976468016	0.02084134018261541
CCD Transcript	Core+K	0.5493089880482593	0.5283067088125376	0.021002279235721732
CCD Transcript	Core+K+X	0.5762552923665241	0.5313056652709858	0.04494962709553829
CCD Transcript	Core+X	0.5651973779181544	0.5240462351789525	0.04115114273920184
N1 network	Core	0.609500821647083	0.5852930632323711	0.0242077584147119
N1 network	Core+K	0.6487465798678262	0.6091755248657311	0.039571055002095123
N1 network	Core+K+X	0.6669831093142412	0.6029972870791013	0.06398582223513993
N1 network	Core+X	0.6186841716746673	0.6017840536588825	0.016900118015784726
N1 targets	Core	0.653216884916185	0.6436697012376189	0.009547183678566107
N1 targets	Core+K	0.6757879994403366	0.6294482052267525	0.04633979421358414
N1 targets	Core+K+X	0.684974047569277	0.6295481480897276	0.055425899479549456
N1 targets	Core+X	0.6575060209421427	0.5992767339166355	0.058229287025507226
TF vs non-TF	Core	0.7787462438914398	0.7542769304799384	0.02446931341150138
TF vs non-TF	Core+K	0.8176610630140092	0.7907025195047379	0.026958543509271293
TF vs non-TF	Core+K+X	0.8182100848475496	0.7921887308280933	0.026021354019456377
TF vs non-TF	Core+X	0.7738057752628448	0.7564630931366203	0.017342682126224473
bivalent vs non-methylated	Core	0.8075053777604433	0.804011954239937	0.0034934235205063002
bivalent vs non-methylated	Core+K	0.8269961254803642	0.812625287375724	0.014370838104640127
bivalent vs non-methylated	Core+K+X	0.8177655461447899	0.8158962215903969	0.001869324554393037
bivalent vs non-methylated	Core+X	0.8320656077903021	0.8132273556209108	0.01883825216939139
dosage sensitive vs insensitive TF	Core	0.928446031188273	0.9296433255285788	-0.001197294340305799
dosage sensitive vs insensitive TF	Core+K	0.9333173996426337	0.9262309552788712	0.00708644436376249
dosage sensitive vs insensitive TF	Core+K+X	0.9354758677106114	0.9343384786164131	0.00113738909419836
dosage sensitive vs insensitive TF	Core+X	0.9345271714869923	0.9366206860418979	-0.0020935145549055845
long vs short range TF	Core	0.515899261518798	0.47635841159505865	0.039540849923739296
long vs short range TF	Core+K	0.5077189300025923	0.4787301432358269	0.028988786766765362
long vs short range TF	Core+K+X	0.5434767644910367	0.46793580225565573	0.07554096223538093
long vs short range TF	Core+X	0.49246886455015887	0.4761838873074933	0.016284977242665588
