## Supplementary_Material for "RepGene: Auditing Condition-Specific Fusion Biases for Multi-View Gene Representations": shuffle_control_per_task.csv

task	condition	representation_method	macro_f1	roc_auc	balanced_accuracy	method
CCD Protein	Core	fusion_mlp_interaction_unsup	0.5347387590841469	0.5643181963499937	0.5401778515313266	Interaction MLP
CCD Protein	Core	fusion_mlp_interaction_unsup_shuffled	0.5171754403182357	0.5476339231694408	0.5275537874800496	Interaction MLP (pair-shuffled)
CCD Protein	Core+K	fusion_mlp_interaction_unsup	0.5509233099489408	0.581897085537549	0.5534281835422938	Interaction MLP
CCD Protein	Core+K	fusion_mlp_interaction_unsup_shuffled	0.5200878363520306	0.5524356654860587	0.5279965172778226	Interaction MLP (pair-shuffled)
CCD Protein	Core+K+X	fusion_mlp_interaction_unsup	0.5361111723674467	0.5772383160483323	0.5408020104643507	Interaction MLP
CCD Protein	Core+K+X	fusion_mlp_interaction_unsup_shuffled	0.5147232403095956	0.5520558847844669	0.5242822209665158	Interaction MLP (pair-shuffled)
CCD Protein	Core+X	fusion_mlp_interaction_unsup	0.539775255345794	0.5696143830960264	0.5455018107665667	Interaction MLP
CCD Protein	Core+X	fusion_mlp_interaction_unsup_shuffled	0.5226336505236956	0.5452114789899648	0.5293105653020237	Interaction MLP (pair-shuffled)
CCD Transcript	Core	fusion_mlp_interaction_unsup	0.533861337829417	0.6013392997644369	0.5507493698613293	Interaction MLP
CCD Transcript	Core	fusion_mlp_interaction_unsup_shuffled	0.5130199976468016	0.5801058264846531	0.5389026733411071	Interaction MLP (pair-shuffled)
CCD Transcript	Core+K	fusion_mlp_interaction_unsup	0.5493089880482593	0.6231772549171877	0.560786692412871	Interaction MLP
CCD Transcript	Core+K	fusion_mlp_interaction_unsup_shuffled	0.5283067088125376	0.580705400771631	0.5483699082753659	Interaction MLP (pair-shuffled)
CCD Transcript	Core+K+X	fusion_mlp_interaction_unsup	0.5762552923665241	0.6388463384722137	0.5818284277484459	Interaction MLP
CCD Transcript	Core+K+X	fusion_mlp_interaction_unsup_shuffled	0.5313056652709858	0.5840542880660173	0.5490908269985092	Interaction MLP (pair-shuffled)
CCD Transcript	Core+X	fusion_mlp_interaction_unsup	0.5651973779181544	0.6270671649852114	0.5737880451472807	Interaction MLP
CCD Transcript	Core+X	fusion_mlp_interaction_unsup_shuffled	0.5240462351789525	0.5877218134985015	0.5442739670475457	Interaction MLP (pair-shuffled)
N1 network	Core	fusion_mlp_interaction_unsup	0.609500821647083	0.6461486181099442	0.6097719073778006	Interaction MLP
N1 network	Core	fusion_mlp_interaction_unsup_shuffled	0.5852930632323711	0.6141045878614939	0.5854828463944487	Interaction MLP (pair-shuffled)
N1 network	Core+K	fusion_mlp_interaction_unsup	0.6487465798678262	0.6931889643676016	0.6488368445550766	Interaction MLP
N1 network	Core+K	fusion_mlp_interaction_unsup_shuffled	0.6091755248657311	0.6420530172371793	0.6094513289725075	Interaction MLP (pair-shuffled)
N1 network	Core+K+X	fusion_mlp_interaction_unsup	0.6669831093142412	0.7147480495086388	0.6672685475632069	Interaction MLP
N1 network	Core+K+X	fusion_mlp_interaction_unsup_shuffled	0.6029972870791013	0.6475084529412337	0.6032853477604859	Interaction MLP (pair-shuffled)
N1 network	Core+X	fusion_mlp_interaction_unsup	0.6186841716746673	0.6658167816086785	0.6189293041042581	Interaction MLP
N1 network	Core+X	fusion_mlp_interaction_unsup_shuffled	0.6017840536588825	0.6306284483540469	0.6020965205587674	Interaction MLP (pair-shuffled)
N1 targets	Core	fusion_mlp_interaction_unsup	0.653216884916185	0.7059270988574267	0.6475573701495833	Interaction MLP
N1 targets	Core	fusion_mlp_interaction_unsup_shuffled	0.6436697012376189	0.676940166694265	0.6381238960644698	Interaction MLP (pair-shuffled)
N1 targets	Core+K	fusion_mlp_interaction_unsup	0.6757879994403366	0.7361507837942265	0.6685019594855661	Interaction MLP
N1 targets	Core+K	fusion_mlp_interaction_unsup_shuffled	0.6294482052267525	0.6896216260970358	0.6259607688910968	Interaction MLP (pair-shuffled)
N1 targets	Core+K+X	fusion_mlp_interaction_unsup	0.684974047569277	0.7444716978528454	0.6763769870839543	Interaction MLP
N1 targets	Core+K+X	fusion_mlp_interaction_unsup_shuffled	0.6295481480897276	0.6970956146161065	0.6256649486669978	Interaction MLP (pair-shuffled)
N1 targets	Core+X	fusion_mlp_interaction_unsup	0.6575060209421427	0.7046679223933322	0.6531969282993874	Interaction MLP
N1 targets	Core+X	fusion_mlp_interaction_unsup_shuffled	0.5992767339166355	0.6660370784346195	0.5981674670199261	Interaction MLP (pair-shuffled)
TF vs non-TF	Core	fusion_mlp_interaction_unsup	0.7787462438914398	0.8724101533133629	0.7801020641418315	Interaction MLP
TF vs non-TF	Core	fusion_mlp_interaction_unsup_shuffled	0.7542769304799384	0.8505744408070535	0.7563498219123809	Interaction MLP (pair-shuffled)
TF vs non-TF	Core+K	fusion_mlp_interaction_unsup	0.8176610630140092	0.9040667237325027	0.8223081378381156	Interaction MLP
TF vs non-TF	Core+K	fusion_mlp_interaction_unsup_shuffled	0.7907025195047379	0.8824994500223167	0.7935362541613874	Interaction MLP (pair-shuffled)
TF vs non-TF	Core+K+X	fusion_mlp_interaction_unsup	0.8182100848475496	0.9022470778483197	0.824050452782221	Interaction MLP
TF vs non-TF	Core+K+X	fusion_mlp_interaction_unsup_shuffled	0.7921887308280933	0.884764190956919	0.796789219383233	Interaction MLP (pair-shuffled)
TF vs non-TF	Core+X	fusion_mlp_interaction_unsup	0.7738057752628448	0.8648004471950969	0.7775911513419507	Interaction MLP
TF vs non-TF	Core+X	fusion_mlp_interaction_unsup_shuffled	0.7564630931366203	0.8488700930580686	0.7599293720262935	Interaction MLP (pair-shuffled)
bivalent vs non-methylated	Core	fusion_mlp_interaction_unsup	0.8075053777604433	0.928205128205128	0.8137464387464388	Interaction MLP
bivalent vs non-methylated	Core	fusion_mlp_interaction_unsup_shuffled	0.804011954239937	0.8958214624881291	0.8122507122507123	Interaction MLP (pair-shuffled)
bivalent vs non-methylated	Core+K	fusion_mlp_interaction_unsup	0.8269961254803642	0.9280151946818614	0.8400997150997151	Interaction MLP
bivalent vs non-methylated	Core+K	fusion_mlp_interaction_unsup_shuffled	0.812625287375724	0.9208926875593543	0.825997150997151	Interaction MLP (pair-shuffled)
bivalent vs non-methylated	Core+K+X	fusion_mlp_interaction_unsup	0.8177655461447899	0.9332146248812916	0.8297008547008548	Interaction MLP
bivalent vs non-methylated	Core+K+X	fusion_mlp_interaction_unsup_shuffled	0.8158962215903969	0.9127255460588793	0.8306267806267806	Interaction MLP (pair-shuffled)
bivalent vs non-methylated	Core+X	fusion_mlp_interaction_unsup	0.8320656077903021	0.9315052231718899	0.8396723646723647	Interaction MLP
bivalent vs non-methylated	Core+X	fusion_mlp_interaction_unsup_shuffled	0.8132273556209108	0.9077397910731244	0.8250712250712251	Interaction MLP (pair-shuffled)
dosage sensitive vs insensitive TF	Core	fusion_mlp_interaction_unsup	0.928446031188273	0.9786138651079397	0.9274980792687835	Interaction MLP
dosage sensitive vs insensitive TF	Core	fusion_mlp_interaction_unsup_shuffled	0.9296433255285788	0.9743315938790997	0.9307231263497626	Interaction MLP (pair-shuffled)
dosage sensitive vs insensitive TF	Core+K	fusion_mlp_interaction_unsup	0.9333173996426337	0.9784467016226007	0.9345183224213814	Interaction MLP
dosage sensitive vs insensitive TF	Core+K	fusion_mlp_interaction_unsup_shuffled	0.9262309552788712	0.9740496748006738	0.9257698579267409	Interaction MLP (pair-shuffled)
dosage sensitive vs insensitive TF	Core+K+X	fusion_mlp_interaction_unsup	0.9354758677106114	0.9846939608755787	0.9341365169772224	Interaction MLP
dosage sensitive vs insensitive TF	Core+K+X	fusion_mlp_interaction_unsup_shuffled	0.9343384786164131	0.977097733910122	0.933597956506872	Interaction MLP (pair-shuffled)
dosage sensitive vs insensitive TF	Core+X	fusion_mlp_interaction_unsup	0.9345271714869923	0.9844660004075051	0.9327137527495802	Interaction MLP
dosage sensitive vs insensitive TF	Core+X	fusion_mlp_interaction_unsup_shuffled	0.9366206860418979	0.9786084621312676	0.9363079836071431	Interaction MLP (pair-shuffled)
long vs short range TF	Core	fusion_mlp_interaction_unsup	0.515899261518798	0.5790537488708221	0.5414464769647697	Interaction MLP
long vs short range TF	Core	fusion_mlp_interaction_unsup_shuffled	0.47635841159505865	0.551442524841915	0.5156842818428183	Interaction MLP (pair-shuffled)
long vs short range TF	Core+K	fusion_mlp_interaction_unsup	0.5077189300025923	0.5810834462511292	0.5328195573622403	Interaction MLP
long vs short range TF	Core+K	fusion_mlp_interaction_unsup_shuffled	0.4787301432358269	0.5669122628726287	0.5206752484191508	Interaction MLP (pair-shuffled)
long vs short range TF	Core+K+X	fusion_mlp_interaction_unsup	0.5434767644910367	0.6133228884372177	0.5589430894308943	Interaction MLP
long vs short range TF	Core+K+X	fusion_mlp_interaction_unsup_shuffled	0.46793580225565573	0.5718919376693767	0.506690379403794	Interaction MLP (pair-shuffled)
long vs short range TF	Core+X	fusion_mlp_interaction_unsup	0.49246886455015887	0.6113313008130081	0.5230634598012647	Interaction MLP
long vs short range TF	Core+X	fusion_mlp_interaction_unsup_shuffled	0.4761838873074933	0.5457105352303523	0.5134372177055104	Interaction MLP (pair-shuffled)
