## Supplementary_Material for "RepGene: Auditing Condition-Specific Fusion Biases for Multi-View Gene Representations": binary9_paired_condition_effects_rf.csv

method	Delta_K	Delta_X	Delta_KX	N_KX
Interaction MLP	0.012045963471668308	0.006017796979978507	0.02358258478427211	0.005518824332625294
Linear concat	0.013481693309375875	0.029557787611913744	0.0364631422307643	-0.0065763386905253185
Low-rank higher-order	0.024303174456200338	0.018095023129733656	0.033454573205805804	-0.00894362438012819
PCA add	-0.018594469173575212	0.0024028658548780335	-0.01070618939554746	0.005485413923149718
PCA then concat	0.053916839816861684	0.06721309340820514	0.09081102843309452	-0.0303189047919723
Reliability experts	0.012664625132138618	0.008232295924779809	0.024982619921947724	0.004085698865029297
