## Supplementary_Material for "RepGene: Auditing Condition-Specific Fusion Biases for Multi-View Gene Representations": binary9_task_equal_summary_rf.csv

condition	method	mean	lo	hi	register
Core	Interaction MLP	0.692411176917991	0.594592378174902	0.7927112024590965	binary9
Core	Linear concat	0.6017573595317119	0.49978401272837364	0.7081960666990247	binary9
Core	Low-rank higher-order	0.6841057361139824	0.5861914568229382	0.7849132054879614	binary9
Core	PCA add	0.5163820964541571	0.45871128733689315	0.5758579744634298	binary9
Core	PCA then concat	0.6330093150496513	0.5178766305693668	0.7521337045331715	binary9
Core	Reliability experts	0.6945439124667704	0.6006596676567423	0.7903793714507635	binary9
Core+K	Interaction MLP	0.7044571403896593	0.6058928329388452	0.8038567303984484	binary9
Core+K	Linear concat	0.6152390528410878	0.5184715404756601	0.7137202378034436	binary9
Core+K	Low-rank higher-order	0.7084089105701827	0.6100376362218295	0.8057887040820377	binary9
Core+K	PCA add	0.4977876272805819	0.4495389647905226	0.5496721951069563	binary9
Core+K	PCA then concat	0.686926154866513	0.5785537715720266	0.7920745248652329	binary9
Core+K	Reliability experts	0.707208537598909	0.6073462430057442	0.8063360715502154	binary9
Core+K+X	Interaction MLP	0.7159937617022631	0.6236089904523511	0.8088729997310811	binary9
Core+K+X	Linear concat	0.6382205017624762	0.5500738653936699	0.7275566638423567	binary9
Core+K+X	Low-rank higher-order	0.7175603093197882	0.6241801415758474	0.8121773347524306	binary9
Core+K+X	PCA add	0.5056759070586097	0.4532136291050621	0.5618434567234462	binary9
Core+K+X	PCA then concat	0.7238203434827458	0.6213858047880875	0.8178045506698584	binary9
Core+K+X	Reliability experts	0.7195265323887181	0.6242902560851097	0.8141504756154349	binary9
Core+X	Interaction MLP	0.6984289738979695	0.6059744535264917	0.7959504442847576	binary9
Core+X	Linear concat	0.6313151471436257	0.5382184441978934	0.7279775395475067	binary9
Core+X	Low-rank higher-order	0.702200759243716	0.6088032464773584	0.7990834231721881	binary9
Core+X	PCA add	0.5187849623090351	0.4610371357555907	0.5787676164922282	binary9
Core+X	PCA then concat	0.7002224084578564	0.6017506695885241	0.7954798050584251	binary9
Core+X	Reliability experts	0.7027762083915502	0.608692463254985	0.7985757376740095	binary9
