## Supplementary_Material for "RepGene: Auditing Condition-Specific Fusion Biases for Multi-View Gene Representations": binary_best_method_by_task_condition.csv

task	condition	representation_method	method_label	macro_f1_mean
CCD Protein	Core	fusion_reliability_experts_unsup	RepGene - Reliability experts	0.5364478821779001
CCD Protein	Core+K	pca_then_concat	Baseline - PCA then concat	0.5539937776231109
CCD Protein	Core+K+X	pca_then_concat	Baseline - PCA then concat	0.5611984344778206
CCD Protein	Core+X	pca_then_concat	Baseline - PCA then concat	0.5469601646842897
CCD Transcript	Core	fusion_reliability_experts_unsup	RepGene - Reliability experts	0.542811042683363
CCD Transcript	Core+K	fusion_reliability_experts_unsup	RepGene - Reliability experts	0.5509854441842469
CCD Transcript	Core+K+X	pca_then_concat	Baseline - PCA then concat	0.6886382963891228
CCD Transcript	Core+X	pca_then_concat	Baseline - PCA then concat	0.6823786563035825
N1 network	Core	pca_then_concat	Baseline - PCA then concat	0.6916308327891265
N1 network	Core+K	pca_then_concat	Baseline - PCA then concat	0.7135623882829459
N1 network	Core+K+X	pca_then_concat	Baseline - PCA then concat	0.7662976765831179
N1 network	Core+X	pca_then_concat	Baseline - PCA then concat	0.7669794643883704
N1 targets	Core	fusion_lowrank_higher_order_unsup	RepGene - Low-rank higher-order	0.6726574947577122
N1 targets	Core+K	fusion_reliability_experts_unsup	RepGene - Reliability experts	0.6995406469985922
N1 targets	Core+K+X	pca_then_concat	Baseline - PCA then concat	0.7084239209719492
N1 targets	Core+X	fusion_lowrank_higher_order_unsup	RepGene - Low-rank higher-order	0.6599430694190332
TF vs non-TF	Core	pca_then_concat	Baseline - PCA then concat	0.8306537605271666
TF vs non-TF	Core+K	pca_then_concat	Baseline - PCA then concat	0.864873615354247
TF vs non-TF	Core+K+X	pca_then_concat	Baseline - PCA then concat	0.867535351190943
TF vs non-TF	Core+X	pca_then_concat	Baseline - PCA then concat	0.8314459137635186
bivalent vs non-methylated	Core	fusion_mlp_interaction_unsup	RepGene - Interaction MLP	0.8184631877732701
bivalent vs non-methylated	Core+K	fusion_mlp_interaction_unsup	RepGene - Interaction MLP	0.8155355997362724
bivalent vs non-methylated	Core+K+X	fusion_cross_attention_unsup	RepGene - Cross-attention	0.8207193919534845
bivalent vs non-methylated	Core+X	fusion_lowrank_higher_order_unsup	RepGene - Low-rank higher-order	0.8203378823719502
bivalent_vs_lys4_only	Core	fusion_mlp_interaction_unsup	RepGene - Interaction MLP	0.8694091455836824
bivalent_vs_lys4_only	Core+K	fusion_reliability_experts_unsup	RepGene - Reliability experts	0.8798447490794795
bivalent_vs_lys4_only	Core+K+X	fusion_lowrank_higher_order_unsup	RepGene - Low-rank higher-order	0.8918832499396544
bivalent_vs_lys4_only	Core+X	fusion_lowrank_higher_order_unsup	RepGene - Low-rank higher-order	0.8691697905300942
dosage sensitive vs insensitive TF	Core	fusion_lowrank_higher_order_unsup	RepGene - Low-rank higher-order	0.9295076886843836
dosage sensitive vs insensitive TF	Core+K	fusion_lowrank_higher_order_unsup	RepGene - Low-rank higher-order	0.932540894859503
dosage sensitive vs insensitive TF	Core+K+X	fusion_mlp_interaction_unsup	RepGene - Interaction MLP	0.938903612577616
dosage sensitive vs insensitive TF	Core+X	fusion_mlp_interaction_unsup	RepGene - Interaction MLP	0.9366017266010486
long vs short range TF	Core	fusion_reliability_experts_unsup	RepGene - Reliability experts	0.5071120275729646
long vs short range TF	Core+K	fusion_lowrank_higher_order_unsup	RepGene - Low-rank higher-order	0.515167587354497
long vs short range TF	Core+K+X	fusion_mlp_interaction_unsup	RepGene - Interaction MLP	0.5318629905258813
long vs short range TF	Core+X	fusion_mlp_interaction_unsup	RepGene - Interaction MLP	0.524636783654917
