## Supplementary_Material for "RepGene: Auditing Condition-Specific Fusion Biases for Multi-View Gene Representations": binary_paired_condition_effects_rf.csv

task	representation_method	method_label	Core	Core+K	Core+X	Core+K+X	delta_K_vs_Core	delta_X_vs_Core	delta_KX_vs_Core	nonadditivity_KX
CCD Protein	fusion_cross_attention_unsup	RepGene - Cross-attention				0.5529854404292522
CCD Protein	fusion_lowrank_higher_order_unsup	RepGene - Low-rank higher-order	0.5223365927124815	0.5348396893429276	0.5394762644953554	0.5422643039479356	0.012503096630446131	0.0171396717828739	0.019927711235454115	-0.009715057177865916
CCD Protein	fusion_mlp_interaction_unsup	RepGene - Interaction MLP	0.5318688039227594	0.5477748360307392	0.5271571486594285	0.5426932396307469	0.015906032107979806	-0.004711655263330838	0.010824435707987523	-0.0003699411366614447
CCD Protein	fusion_reliability_experts_unsup	RepGene - Reliability experts	0.5364478821779001	0.548255827217476	0.5361321386691912	0.5521079289760279	0.01180794503957594	-0.0003157435087088878	0.015660046798127825	0.004167845267260772
CCD Protein	fusion_transformer_encoder_unsup	RepGene - Transformer encoder				0.5422491364394089
CCD Protein	linear_concat	Baseline - Linear concat	0.5203716059887951	0.5475281894748157	0.5396061078394269	0.5563853772821862	0.02715658348602068	0.019234501850631802	0.03601377129339112	-0.010377314043261365
CCD Protein	pca_add	Baseline - PCA add	0.5045103026353388	0.502188542583983	0.5070264807641426	0.4940962362311021	-0.002321760051355759	0.002516178128803781	-0.0104140664042367	-0.010608484481684721
CCD Protein	pca_then_concat	Baseline - PCA then concat	0.5267260951477604	0.5539937776231109	0.5469601646842897	0.5611984344778206	0.027267682475350496	0.020234069536529287	0.03447233933006022	-0.013029412681819563
CCD Transcript	fusion_cross_attention_unsup	RepGene - Cross-attention				0.5763901035379609
CCD Transcript	fusion_lowrank_higher_order_unsup	RepGene - Low-rank higher-order	0.5334649606428458	0.5389007911961913	0.5690195979449696	0.5812507552337912	0.005435830553345511	0.035554637302123826	0.04778579459094545	0.006795326735476115
CCD Transcript	fusion_mlp_interaction_unsup	RepGene - Interaction MLP	0.5352433569030969	0.5504888502030263	0.5634400346792884	0.5750238897226517	0.015245493299929413	0.028196677776191503	0.03978053281955485	-0.0036616382565660688
CCD Transcript	fusion_reliability_experts_unsup	RepGene - Reliability experts	0.542811042683363	0.5509854441842469	0.5571709975965469	0.5748593702444525	0.008174401500883888	0.01435995491318387	0.03204832756108955	0.009513971147021794
CCD Transcript	fusion_transformer_encoder_unsup	RepGene - Transformer encoder				0.5597134850227754
CCD Transcript	linear_concat	Baseline - Linear concat	0.4144658005008025	0.446743751357723	0.5112559491527366	0.53072060647859	0.03227795085692048	0.09679014865193414	0.11625480597778748	-0.012813293531067138
CCD Transcript	pca_add	Baseline - PCA add	0.4075901295978325	0.4078118137334512	0.4149538169221431	0.4104987731883535	0.00022168413561873823	0.0073636873243106415	0.0029086435905210095	-0.00467672786940837
CCD Transcript	pca_then_concat	Baseline - PCA then concat	0.4421313764282102	0.4929399405518125	0.6823786563035825	0.6886382963891228	0.050808564123602296	0.2402472798753723	0.24650691996091256	-0.04454892403806204
N1 network	fusion_cross_attention_unsup	RepGene - Cross-attention				0.6846376280961165
N1 network	fusion_lowrank_higher_order_unsup	RepGene - Low-rank higher-order	0.5994066303807035	0.6492932434598996	0.6412899719567111	0.6732408748968958	0.04988661307919606	0.04188334157600759	0.07383424451619225	-0.017935710139011407
N1 network	fusion_mlp_interaction_unsup	RepGene - Interaction MLP	0.6119173690732028	0.6367868512674436	0.6298841525139091	0.6721698595920876	0.02486948219424079	0.017966783440706235	0.060252490518884816	0.017416224883937792
N1 network	fusion_reliability_experts_unsup	RepGene - Reliability experts	0.6178145412862608	0.6518028916117253	0.6624671343108309	0.6891159410115589	0.033988350325464545	0.04465259302457014	0.07130139972529814	-0.007339543624736544
N1 network	fusion_transformer_encoder_unsup	RepGene - Transformer encoder				0.660924125529844
N1 network	linear_concat	Baseline - Linear concat	0.6439317160455592	0.6703311207719939	0.6834066194414845	0.6928374671715503	0.02639940472643465	0.0394749033959253	0.04890575112599105	-0.0169685569963689
N1 network	pca_add	Baseline - PCA add	0.5939204398760253	0.5947265003940617	0.5933903159247848	0.5742983189284928	0.0008060605180364444	-0.0005301239512405242	-0.019622120947532462	-0.019898057514328382
N1 network	pca_then_concat	Baseline - PCA then concat	0.6916308327891265	0.7135623882829459	0.7669794643883704	0.7662976765831179	0.02193155549381942	0.07534863159924388	0.07466684379399136	-0.022613343299071942
N1 targets	fusion_cross_attention_unsup	RepGene - Cross-attention				0.6730838840249492
N1 targets	fusion_lowrank_higher_order_unsup	RepGene - Low-rank higher-order	0.6726574947577122	0.692605579967339	0.6599430694190332	0.6868447910488743	0.019948085209626765	-0.012714425338678947	0.01418729629116211	0.006953636420214293
N1 targets	fusion_mlp_interaction_unsup	RepGene - Interaction MLP	0.6696964438835895	0.6914944611837702	0.6474466328840914	0.6789733841608504	0.021798017300180716	-0.022249810999498076	0.009276940277260892	0.009728733976578252
N1 targets	fusion_reliability_experts_unsup	RepGene - Reliability experts	0.6654563596144768	0.6995406469985922	0.658732988545799	0.6842493877469158	0.0340842873841154	-0.006723371068677819	0.018793028132438994	-0.008567888182998584
N1 targets	fusion_transformer_encoder_unsup	RepGene - Transformer encoder				0.6898112737213062
N1 targets	linear_concat	Baseline - Linear concat	0.4726689575104337	0.5242244123790005	0.5086213968140973	0.5361369590471395	0.05155545486856683	0.03595243930366365	0.06346800153670584	-0.02403989263552464
N1 targets	pca_add	Baseline - PCA add	0.4430029750288015	0.4608248440014635	0.4328227412823421	0.4669107153170322	0.017821868972662025	-0.010180233746459377	0.023907740288230728	0.01626610506202808
N1 targets	pca_then_concat	Baseline - PCA then concat	0.5918933157681554	0.6973970013533927	0.6280548171762182	0.7084239209719492	0.10550368558523726	0.036161501408062846	0.11653060520379377	-0.02513458178950634
TF vs non-TF	fusion_cross_attention_unsup	RepGene - Cross-attention				0.8193788866102872
TF vs non-TF	fusion_lowrank_higher_order_unsup	RepGene - Low-rank higher-order	0.7732061143547382	0.8197481254465373	0.7844429220676519	0.8223048516294083	0.04654201109179912	0.011236807712913688	0.04909873727467007	-0.008680081530042738
TF vs non-TF	fusion_mlp_interaction_unsup	RepGene - Interaction MLP	0.7753380118106973	0.8212275930903354	0.7749142387802187	0.8189461544727794	0.04588958127963816	-0.0004237730304785803	0.04360814266208213	-0.0018576655870774506
TF vs non-TF	fusion_reliability_experts_unsup	RepGene - Reliability experts	0.7933964420518613	0.8231550738483174	0.795926647002054	0.8324569398562582	0.029758631796456103	0.002530204950192627	0.03906049780439691	0.0067716610577481795
TF vs non-TF	fusion_transformer_encoder_unsup	RepGene - Transformer encoder				0.8134899932480022
TF vs non-TF	linear_concat	Baseline - Linear concat	0.7607952456300495	0.795109125207787	0.7714150419197873	0.7874643903819702	0.03431387957773746	0.010619796289737748	0.026669144751920726	-0.018264531115554483
TF vs non-TF	pca_add	Baseline - PCA add	0.6416810664480836	0.6306911241248758	0.6308849115017803	0.628585875705751	-0.010989942323207824	-0.010796154946303371	-0.013095190742332674	0.008690906527178521
TF vs non-TF	pca_then_concat	Baseline - PCA then concat	0.8306537605271666	0.864873615354247	0.8314459137635186	0.867535351190943	0.034219854827080454	0.0007921532363520667	0.0368815906637765	0.0018695826003439775
bivalent vs non-methylated	fusion_cross_attention_unsup	RepGene - Cross-attention				0.8207193919534845
bivalent vs non-methylated	fusion_lowrank_higher_order_unsup	RepGene - Low-rank higher-order	0.7974491550579618	0.8128536647256421	0.8203378823719502	0.8151054580771769	0.015404509667680366	0.02288872731398839	0.01765630301921517	-0.020636933962453585
bivalent vs non-methylated	fusion_mlp_interaction_unsup	RepGene - Interaction MLP	0.8184631877732701	0.8155355997362724	0.8142992099154046	0.8117856556982219	-0.0029275880369976637	-0.004163977857865486	-0.006677532075048176	0.000414033819814974
bivalent vs non-methylated	fusion_reliability_experts_unsup	RepGene - Reliability experts	0.8079263710732433	0.8110550294123694	0.8134080911684635	0.8187280565941853	0.0031286583391261225	0.005481720095220188	0.010801685520942073	0.002191307086595762
bivalent vs non-methylated	fusion_transformer_encoder_unsup	RepGene - Transformer encoder				0.8009336858154079
bivalent vs non-methylated	linear_concat	Baseline - Linear concat	0.5125604678412574	0.5108472536078056	0.5543696555828608	0.5607389676995719	-0.0017132142334518319	0.04180918774160336	0.04817849985831446	0.008082526350162933
bivalent vs non-methylated	pca_add	Baseline - PCA add	0.4224257688869561	0.4239631482058648	0.4914542321642456	0.4667485418305406	0.0015373793189086826	0.06902846327728951	0.0443227729435845	-0.026243069652613693
bivalent vs non-methylated	pca_then_concat	Baseline - PCA then concat	0.441732921040272	0.6445154332027175	0.6289568406002998	0.692292100795033	0.20278251216244553	0.18722391956002776	0.250559179754761	-0.1394472519677123
bivalent_vs_lys4_only	fusion_cross_attention_unsup	RepGene - Cross-attention				0.8876842594531538
bivalent_vs_lys4_only	fusion_lowrank_higher_order_unsup	RepGene - Low-rank higher-order	0.8552106588273327	0.8797306187791071	0.8691697905300942	0.8918832499396544	0.02451995995177436	0.01395913170276153	0.036672591112321684	-0.0018065005422142066
bivalent_vs_lys4_only	fusion_mlp_interaction_unsup	RepGene - Interaction MLP	0.8694091455836824	0.8695106303126497	0.8674808373934203	0.8735850689395339	0.00010148472896731597	-0.001928308190262129	0.004175923355851485	0.006002746817146298
bivalent_vs_lys4_only	fusion_reliability_experts_unsup	RepGene - Reliability experts	0.857363822077282	0.8798447490794795	0.8653889604550272	0.8816697130856618	0.022480927002197504	0.008025138377745211	0.024305891008379765	-0.00620017437156295
bivalent_vs_lys4_only	fusion_transformer_encoder_unsup	RepGene - Transformer encoder				0.8837783077238739
bivalent_vs_lys4_only	linear_concat	Baseline - Linear concat	0.8083877255168769	0.7878994969185719	0.8208141946958983	0.8009060839703105	-0.020488228598305014	0.01242646917902146	-0.007481641546566387	0.0005801178727171674
bivalent_vs_lys4_only	pca_add	Baseline - PCA add	0.6556473816150193	0.5772517756355555	0.6822190159848306	0.6512698061912231	-0.07839560597946382	0.026571634369811248	-0.004377575423796243	0.04744639618585633
bivalent_vs_lys4_only	pca_then_concat	Baseline - PCA then concat	0.8481968342246425	0.873295555688485	0.8629879555928207	0.8810005051418948	0.02509872146384251	0.014791121368178173	0.032803670917252226	-0.007086171914768458
dosage sensitive vs insensitive TF	fusion_cross_attention_unsup	RepGene - Cross-attention				0.9229950219844112
dosage sensitive vs insensitive TF	fusion_lowrank_higher_order_unsup	RepGene - Low-rank higher-order	0.9295076886843836	0.932540894859503	0.9317726985408018	0.9301887357572588	0.003033206175119374	0.0022650098564181986	0.0006810470728751961	-0.0046171689586623765
dosage sensitive vs insensitive TF	fusion_mlp_interaction_unsup	RepGene - Interaction MLP	0.9284757762056968	0.9304675747622808	0.9366017266010486	0.938903612577616	0.0019917985565840457	0.0081259503953518	0.010427836371919241	0.00031008741998339584
dosage sensitive vs insensitive TF	fusion_reliability_experts_unsup	RepGene - Reliability experts	0.9225667236635808	0.928605367211531	0.9294144984889056	0.9337305411387844	0.00603864354795014	0.006847774825324726	0.011163817475203563	-0.0017226008980713026
dosage sensitive vs insensitive TF	fusion_transformer_encoder_unsup	RepGene - Transformer encoder				0.9327057121968076
dosage sensitive vs insensitive TF	linear_concat	Baseline - Linear concat	0.8545252283972994	0.8337922953824474	0.8576109068410488	0.8432515175919454	-0.020732933014852017	0.0030856784437494067	-0.011273710805353998	0.006373543765748613
dosage sensitive vs insensitive TF	pca_add	Baseline - PCA add	0.5431176577603337	0.4400644734598422	0.496305509734565	0.437999065665346	-0.10305318430049154	-0.04681214802576872	-0.1051185920949877	0.044746740231272564
dosage sensitive vs insensitive TF	pca_then_concat	Baseline - PCA then concat	0.9034428690518832	0.9136481933875714	0.9195014116063164	0.9208873174404972	0.010205324335688215	0.016058542554433175	0.01744444838861403	-0.008819418501507359
long vs short range TF	fusion_cross_attention_unsup	RepGene - Cross-attention				0.4987751028533951
long vs short range TF	fusion_lowrank_higher_order_unsup	RepGene - Low-rank higher-order	0.4737123296076817	0.515167587354497	0.5043546358668775	0.5149597633470989	0.041455257746815244	0.03064230625919573	0.041247433739417194	-0.030850130266593778
long vs short range TF	fusion_mlp_interaction_unsup	RepGene - Interaction MLP	0.4912884971059243	0.4768278669204165	0.524636783654917	0.5318629905258813	-0.014460630185507806	0.033348286548992634	0.04057449341995695	0.02168683705647212
long vs short range TF	fusion_reliability_experts_unsup	RepGene - Reliability experts	0.5071120275729646	0.4716318088264437	0.5063444192871328	0.5088209128446182	-0.03548021874652091	-0.0007676082858317779	0.0017088852716535818	0.03795671230400627
long vs short range TF	fusion_transformer_encoder_unsup	RepGene - Transformer encoder				0.5201410838615999
long vs short range TF	linear_concat	Baseline - Linear concat	0.4281094883543337	0.4206758304696449	0.4347364520052912	0.4355431462390225	-0.007433657884688805	0.006626963650957496	0.007433657884688805	0.008240352118420113
long vs short range TF	pca_add	Baseline - PCA add	0.4355431462390225	0.4425664233861386	0.4200076365024818	0.4206758304696449	0.0070232771471160915	-0.01553550973654072	-0.01486731576937761	-0.0063550831799529806
long vs short range TF	pca_then_concat	Baseline - PCA then concat	0.4206758304696449	0.4281094883543337	0.4347364520052912	0.4281094883543337	0.007433657884688805	0.0140606215356463	0.007433657884688805	-0.0140606215356463
