## Supplementary_Material for "RepGene: Auditing Condition-Specific Fusion Biases for Multi-View Gene Representations": binary_task_equal_summary_rf.csv

condition	views	representation_method	method_label	n_tasks	macro_f1_mean	macro_f1_sd_across_tasks	balanced_accuracy_mean	roc_auc_mean	log_loss_mean	probe
Core	DNA+RNA+protein	fusion_lowrank_higher_order_unsup	RepGene - Low-rank higher-order	9	0.6841057361139824	0.1622948343900531	0.6926549895536452	0.748263903813139	0.4949900015975725	rf (Random Forest)
Core	DNA+RNA+protein	fusion_mlp_interaction_unsup	RepGene - Interaction MLP	9	0.692411176917991	0.1611450693640543	0.6994157234827109	0.7551897338191365	0.4915922848366484	rf (Random Forest)
Core	DNA+RNA+protein	fusion_reliability_experts_unsup	RepGene - Reliability experts	9	0.6945439124667703	0.154520848953319	0.7009923041322791	0.7574158028543171	0.4872154218863872	rf (Random Forest)
Core	DNA+RNA+protein	linear_concat	Baseline - Linear concat	9	0.6017573595317119	0.1696078869009549	0.6284112066738209	0.7586346199665053	0.5547706278236233	rf (Random Forest)
Core	DNA+RNA+protein	pca_add	Baseline - PCA add	9	0.5163820964541571	0.0965307534126692	0.5595831537813835	0.7122092423598709	0.5877735824176109	rf (Random Forest)
Core	DNA+RNA+protein	pca_then_concat	Baseline - PCA then concat	9	0.6330093150496513	0.1913873650382513	0.6597434423558628	0.7905088240157236	0.5258520796632523	rf (Random Forest)
Core+K	DNA+RNA+protein+text	fusion_lowrank_higher_order_unsup	RepGene - Low-rank higher-order	9	0.7084089105701827	0.1592314726154577	0.7155715981452431	0.7790188210638185	0.4701787250816001	rf (Random Forest)
Core+K	DNA+RNA+protein+text	fusion_mlp_interaction_unsup	RepGene - Interaction MLP	9	0.7044571403896593	0.1616767986757177	0.7117000172202336	0.775864317656922	0.4839674298067046	rf (Random Forest)
Core+K	DNA+RNA+protein+text	fusion_reliability_experts_unsup	RepGene - Reliability experts	9	0.707208537598909	0.1625361910288691	0.7149053062849604	0.7723250166255735	0.4715193859385138	rf (Random Forest)
Core+K	DNA+RNA+protein+text	linear_concat	Baseline - Linear concat	9	0.6152390528410877	0.1592863440950847	0.6365070297647821	0.7773246378180944	0.5454260320787279	rf (Random Forest)
Core+K	DNA+RNA+protein+text	pca_add	Baseline - PCA add	9	0.4977876272805818	0.0826798762182086	0.5483120743111642	0.7076154733894249	0.5941781256902998	rf (Random Forest)
Core+K	DNA+RNA+protein+text	pca_then_concat	Baseline - PCA then concat	9	0.686926154866513	0.174179242091637	0.6993919092187193	0.8110955396680795	0.5010984668654777	rf (Random Forest)
Core+K+X	DNA+RNA+protein+text+scRNA	fusion_lowrank_higher_order_unsup	RepGene - Low-rank higher-order	9	0.7175603093197882	0.1538462833230318	0.7226198397291694	0.7867388809028748	0.4651434275168618	rf (Random Forest)
Core+K+X	DNA+RNA+protein+text+scRNA	fusion_mlp_interaction_unsup	RepGene - Interaction MLP	9	0.7159937617022633	0.1505821467116121	0.7204015928332705	0.786656926791904	0.469166906038704	rf (Random Forest)
Core+K+X	DNA+RNA+protein+text+scRNA	fusion_reliability_experts_unsup	RepGene - Reliability experts	9	0.7195265323887181	0.1542286060640072	0.7257222892352302	0.7850468251638881	0.4636765977417993	rf (Random Forest)
Core+K+X	DNA+RNA+protein+text+scRNA	linear_concat	Baseline - Linear concat	9	0.6382205017624762	0.1455664928185382	0.6509413610238662	0.799488887506238	0.5367265628771805	rf (Random Forest)
Core+K+X	DNA+RNA+protein+text+scRNA	pca_add	Baseline - PCA add	9	0.5056759070586095	0.0901592359328818	0.5529999949913651	0.7069171963382737	0.5946586130283857	rf (Random Forest)
Core+K+X	DNA+RNA+protein+text+scRNA	pca_then_concat	Baseline - PCA then concat	9	0.7238203434827457	0.1590436159485565	0.7273113241370124	0.8346658092687178	0.4803077777142505	rf (Random Forest)
Core+X	DNA+RNA+protein+scRNA	fusion_lowrank_higher_order_unsup	RepGene - Low-rank higher-order	9	0.702200759243716	0.1541742089880745	0.7078135101647253	0.7679776501999023	0.4790553650743115	rf (Random Forest)
Core+X	DNA+RNA+protein+scRNA	fusion_mlp_interaction_unsup	RepGene - Interaction MLP	9	0.6984289738979697	0.1539634976526588	0.7033494547867165	0.7619858765574912	0.4809957005987298	rf (Random Forest)
Core+X	DNA+RNA+protein+scRNA	fusion_reliability_experts_unsup	RepGene - Reliability experts	9	0.7027762083915501	0.1540476538261298	0.7101457027179493	0.7697208494889949	0.4768518667589326	rf (Random Forest)
Core+X	DNA+RNA+protein+scRNA	linear_concat	Baseline - Linear concat	9	0.6313151471436257	0.1548803849825566	0.6476377603565723	0.7772680635210759	0.5465015732382503	rf (Random Forest)
Core+X	DNA+RNA+protein+scRNA	pca_add	Baseline - PCA add	9	0.5187849623090351	0.0962814715263771	0.5608452870069095	0.707371595317874	0.590923238042227	rf (Random Forest)
Core+X	DNA+RNA+protein+scRNA	pca_then_concat	Baseline - PCA then concat	9	0.7002224084578564	0.1584414196720588	0.7065754082241118	0.8230648522403964	0.4974780443511685	rf (Random Forest)
Core+K+X	DNA+RNA+protein+text+scRNA	fusion_cross_attention_unsup	RepGene - Cross-attention	9	0.715183302104779	0.15412920047134443	0.7216699922977521	0.7822783923570039	0.4719065229124729	rf (Random Forest)
Core+K+X	DNA+RNA+protein+text+scRNA	fusion_transformer_encoder_unsup	RepGene - Transformer encoder	9	0.7115274226176695	0.15343715089189167	0.7168940895968625	0.7752554150619237	0.47172255103709443	rf (Random Forest)
