## Supplementary_Material for "RepGene: Auditing Condition-Specific Fusion Biases for Multi-View Gene Representations": F1_plotted.csv

panel	question	elements
a	How to represent a gene?	DNA, RNA, Protein, Text(K), scRNA(X)
b	How to fuse representations?	RepGene: Interaction MLP, Low-rank higher-order, Reliability experts; Baselines: Linear concat, PCA add, PCA then concat
c	When some views are missing?	Core, Core+K, Core+X, Core+K+X protocol-defined conditions
d	Must good gene repr yield good cell repr?	Gene-level representation -> Assemble -> Cell-level representation (open boundary question)
