## Supplementary_Material for "RepGene: Auditing Condition-Specific Fusion Biases for Multi-View Gene Representations": F2_plotted.csv

condition	method	n_tasks	macro_f1_mean	macro_f1_sd_across_tasks	ci_low	ci_high
Core	Low-rank higher-order	9	0.6841057361139824	0.1622948343900531	0.5861910519529502	0.7806557146029954
Core	Interaction MLP	9	0.692411176917991	0.1611450693640543	0.5954642315349352	0.7883166831068669
Core	Reliability experts	9	0.6945439124667703	0.154520848953319	0.6020391101687801	0.7863148924635726
Core	Linear concat	9	0.6017573595317119	0.1696078869009549	0.5033459236923752	0.7067471009349464
Core	PCA add	9	0.5163820964541571	0.0965307534126692	0.4599162671168276	0.5765108102682935
Core	PCA then concat	9	0.6330093150496513	0.1913873650382513	0.5180576963995303	0.7491658105161941
Core+K	Low-rank higher-order	9	0.7084089105701827	0.1592314726154577	0.6120813669183608	0.8027524740878347
Core+K	Interaction MLP	9	0.7044571403896593	0.1616767986757177	0.606024040969681	0.8002800384483417
Core+K	Reliability experts	9	0.707208537598909	0.1625361910288691	0.6075159391102827	0.8033737327991098
Core+K	Linear concat	9	0.6152390528410877	0.1592863440950847	0.5208332111313371	0.7130299223109445
Core+K	PCA add	9	0.4977876272805818	0.0826798762182086	0.4504657858876404	0.5504663786125517
Core+K	PCA then concat	9	0.686926154866513	0.174179242091637	0.5799468639977009	0.7916816937276889
Core+K+X	Low-rank higher-order	9	0.7175603093197882	0.1538462833230318	0.624243641853947	0.8080589893851081
Core+K+X	Interaction MLP	9	0.7159937617022633	0.1505821467116121	0.625313655248664	0.8049013529302071
Core+K+X	Reliability experts	9	0.7195265323887181	0.1542286060640072	0.6255639695976448	0.8106684128066379
Core+K+X	Linear concat	9	0.6382205017624762	0.1455664928185382	0.5516863651225786	0.7269258362126065
Core+K+X	PCA add	9	0.5056759070586095	0.0901592359328818	0.45412694044642365	0.5642237854460299
Core+K+X	PCA then concat	9	0.7238203434827457	0.1590436159485565	0.6224366707032571	0.8156653839941088
Core+X	Low-rank higher-order	9	0.702200759243716	0.1541742089880745	0.6094405828807692	0.7938368351276106
Core+X	Interaction MLP	9	0.6984289738979697	0.1539634976526588	0.6070684742136757	0.79039620047553
Core+X	Reliability experts	9	0.7027762083915501	0.1540476538261298	0.6099506653029515	0.794231238812229
Core+X	Linear concat	9	0.6313151471436257	0.1548803849825566	0.5403867073872459	0.726160971548696
Core+X	PCA add	9	0.5187849623090351	0.0962814715263771	0.46355981809884844	0.5800620429738127
Core+X	PCA then concat	9	0.7002224084578564	0.1584414196720588	0.6011133907805761	0.7937266345578786
