## Supplementary_Material for "RepGene: Auditing Condition-Specific Fusion Biases for Multi-View Gene Representations": F4_plotted.csv

task	representation_method	method_label	Core	Core+K	Core+X	Core+K+X	delta_K_vs_Core	delta_X_vs_Core	delta_KX_vs_Core	nonadditivity_KX	method
CCD Protein	linear_concat	Linear concat	0.5203716059887951	0.5475281894748157	0.5396061078394269	0.5563853772821862	0.0271565834860206	0.0192345018506318	0.0360137712933911	-0.0103773140432613	Linear concat
CCD Protein	pca_then_concat	PCA then concat	0.5267260951477604	0.5539937776231109	0.5469601646842897	0.5611984344778206	0.0272676824753504	0.0202340695365292	0.0344723393300602	-0.0130294126818195	PCA then concat
CCD Protein	pca_add	PCA add	0.5045103026353388	0.502188542583983	0.5070264807641426	0.4940962362311021	-0.0023217600513557	0.0025161781288037	-0.0104140664042367	-0.0106084844816847	PCA add
CCD Protein	fusion_mlp_interaction_unsup	Interaction MLP	0.5318688039227594	0.5477748360307392	0.5271571486594285	0.5426932396307469	0.0159060321079798	-0.0047116552633308	0.0108244357079875	-0.0003699411366614	Interaction MLP
CCD Protein	fusion_lowrank_higher_order_unsup	Low-rank higher-order	0.5223365927124815	0.5348396893429276	0.5394762644953554	0.5422643039479356	0.0125030966304461	0.0171396717828739	0.0199277112354541	-0.0097150571778659	Low-rank higher-order
CCD Protein	fusion_reliability_experts_unsup	Reliability experts	0.5364478821779001	0.548255827217476	0.5361321386691912	0.5521079289760279	0.0118079450395759	-0.0003157435087088	0.0156600467981278	0.0041678452672607	Reliability experts
CCD Transcript	linear_concat	Linear concat	0.4144658005008025	0.446743751357723	0.5112559491527366	0.53072060647859	0.0322779508569204	0.0967901486519341	0.1162548059777874	-0.0128132935310671	Linear concat
CCD Transcript	pca_then_concat	PCA then concat	0.4421313764282102	0.4929399405518125	0.6823786563035825	0.6886382963891228	0.0508085641236022	0.2402472798753723	0.2465069199609125	-0.044548924038062	PCA then concat
CCD Transcript	pca_add	PCA add	0.4075901295978325	0.4078118137334512	0.4149538169221431	0.4104987731883535	0.0002216841356187	0.0073636873243106	0.002908643590521	-0.0046767278694083	PCA add
CCD Transcript	fusion_mlp_interaction_unsup	Interaction MLP	0.5352433569030969	0.5504888502030263	0.5634400346792884	0.5750238897226517	0.0152454932999294	0.0281966777761915	0.0397805328195548	-0.003661638256566	Interaction MLP
CCD Transcript	fusion_lowrank_higher_order_unsup	Low-rank higher-order	0.5334649606428458	0.5389007911961913	0.5690195979449696	0.5812507552337912	0.0054358305533455	0.0355546373021238	0.0477857945909454	0.0067953267354761	Low-rank higher-order
CCD Transcript	fusion_reliability_experts_unsup	Reliability experts	0.542811042683363	0.5509854441842469	0.5571709975965469	0.5748593702444525	0.0081744015008838	0.0143599549131838	0.0320483275610895	0.0095139711470217	Reliability experts
N1 network	linear_concat	Linear concat	0.6439317160455592	0.6703311207719939	0.6834066194414845	0.6928374671715503	0.0263994047264346	0.0394749033959253	0.048905751125991	-0.0169685569963689	Linear concat
N1 network	pca_then_concat	PCA then concat	0.6916308327891265	0.7135623882829459	0.7669794643883704	0.7662976765831179	0.0219315554938194	0.0753486315992438	0.0746668437939913	-0.0226133432990719	PCA then concat
N1 network	pca_add	PCA add	0.5939204398760253	0.5947265003940617	0.5933903159247848	0.5742983189284928	0.0008060605180364	-0.0005301239512405	-0.0196221209475324	-0.0198980575143283	PCA add
N1 network	fusion_mlp_interaction_unsup	Interaction MLP	0.6119173690732028	0.6367868512674436	0.6298841525139091	0.6721698595920876	0.0248694821942407	0.0179667834407062	0.0602524905188848	0.0174162248839377	Interaction MLP
N1 network	fusion_lowrank_higher_order_unsup	Low-rank higher-order	0.5994066303807035	0.6492932434598996	0.6412899719567111	0.6732408748968958	0.049886613079196	0.0418833415760075	0.0738342445161922	-0.0179357101390114	Low-rank higher-order
N1 network	fusion_reliability_experts_unsup	Reliability experts	0.6178145412862608	0.6518028916117253	0.6624671343108309	0.6891159410115589	0.0339883503254645	0.0446525930245701	0.0713013997252981	-0.0073395436247365	Reliability experts
N1 targets	linear_concat	Linear concat	0.4726689575104337	0.5242244123790005	0.5086213968140973	0.5361369590471395	0.0515554548685668	0.0359524393036636	0.0634680015367058	-0.0240398926355246	Linear concat
N1 targets	pca_then_concat	PCA then concat	0.5918933157681554	0.6973970013533927	0.6280548171762182	0.7084239209719492	0.1055036855852372	0.0361615014080628	0.1165306052037937	-0.0251345817895063	PCA then concat
N1 targets	pca_add	PCA add	0.4430029750288015	0.4608248440014635	0.4328227412823421	0.4669107153170322	0.017821868972662	-0.0101802337464593	0.0239077402882307	0.016266105062028	PCA add
N1 targets	fusion_mlp_interaction_unsup	Interaction MLP	0.6696964438835895	0.6914944611837702	0.6474466328840914	0.6789733841608504	0.0217980173001807	-0.022249810999498	0.0092769402772608	0.0097287339765782	Interaction MLP
N1 targets	fusion_lowrank_higher_order_unsup	Low-rank higher-order	0.6726574947577122	0.692605579967339	0.6599430694190332	0.6868447910488743	0.0199480852096267	-0.0127144253386789	0.0141872962911621	0.0069536364202142	Low-rank higher-order
N1 targets	fusion_reliability_experts_unsup	Reliability experts	0.6654563596144768	0.6995406469985922	0.658732988545799	0.6842493877469158	0.0340842873841154	-0.0067233710686778	0.0187930281324389	-0.0085678881829985	Reliability experts
TF vs non-TF	linear_concat	Linear concat	0.7607952456300495	0.795109125207787	0.7714150419197873	0.7874643903819702	0.0343138795777374	0.0106197962897377	0.0266691447519207	-0.0182645311155544	Linear concat
TF vs non-TF	pca_then_concat	PCA then concat	0.8306537605271666	0.864873615354247	0.8314459137635186	0.867535351190943	0.0342198548270804	0.000792153236352	0.0368815906637765	0.0018695826003439	PCA then concat
TF vs non-TF	pca_add	PCA add	0.6416810664480836	0.6306911241248758	0.6308849115017803	0.628585875705751	-0.0109899423232078	-0.0107961549463033	-0.0130951907423326	0.0086909065271785	PCA add
TF vs non-TF	fusion_mlp_interaction_unsup	Interaction MLP	0.7753380118106973	0.8212275930903354	0.7749142387802187	0.8189461544727794	0.0458895812796381	-0.0004237730304785	0.0436081426620821	-0.0018576655870774	Interaction MLP
TF vs non-TF	fusion_lowrank_higher_order_unsup	Low-rank higher-order	0.7732061143547382	0.8197481254465373	0.7844429220676519	0.8223048516294083	0.0465420110917991	0.0112368077129136	0.04909873727467	-0.0086800815300427	Low-rank higher-order
TF vs non-TF	fusion_reliability_experts_unsup	Reliability experts	0.7933964420518613	0.8231550738483174	0.795926647002054	0.8324569398562582	0.0297586317964561	0.0025302049501926	0.0390604978043969	0.0067716610577481	Reliability experts
bivalent vs non-methylated	linear_concat	Linear concat	0.5125604678412574	0.5108472536078056	0.5543696555828608	0.5607389676995719	-0.0017132142334518	0.0418091877416033	0.0481784998583144	0.0080825263501629	Linear concat
bivalent vs non-methylated	pca_then_concat	PCA then concat	0.441732921040272	0.6445154332027175	0.6289568406002998	0.692292100795033	0.2027825121624455	0.1872239195600277	0.250559179754761	-0.1394472519677123	PCA then concat
bivalent vs non-methylated	pca_add	PCA add	0.4224257688869561	0.4239631482058648	0.4914542321642456	0.4667485418305406	0.0015373793189086	0.0690284632772895	0.0443227729435845	-0.0262430696526136	PCA add
bivalent vs non-methylated	fusion_mlp_interaction_unsup	Interaction MLP	0.8184631877732701	0.8155355997362724	0.8142992099154046	0.8117856556982219	-0.0029275880369976	-0.0041639778578654	-0.0066775320750481	0.0004140338198149	Interaction MLP
bivalent vs non-methylated	fusion_lowrank_higher_order_unsup	Low-rank higher-order	0.7974491550579618	0.8128536647256421	0.8203378823719502	0.8151054580771769	0.0154045096676803	0.0228887273139883	0.0176563030192151	-0.0206369339624535	Low-rank higher-order
bivalent vs non-methylated	fusion_reliability_experts_unsup	Reliability experts	0.8079263710732433	0.8110550294123694	0.8134080911684635	0.8187280565941853	0.0031286583391261	0.0054817200952201	0.010801685520942	0.0021913070865957	Reliability experts
bivalent_vs_lys4_only	linear_concat	Linear concat	0.8083877255168769	0.7878994969185719	0.8208141946958983	0.8009060839703105	-0.020488228598305	0.0124264691790214	-0.0074816415465663	0.0005801178727171	Linear concat
bivalent_vs_lys4_only	pca_then_concat	PCA then concat	0.8481968342246425	0.873295555688485	0.8629879555928207	0.8810005051418948	0.0250987214638425	0.0147911213681781	0.0328036709172522	-0.0070861719147684	PCA then concat
bivalent_vs_lys4_only	pca_add	PCA add	0.6556473816150193	0.5772517756355555	0.6822190159848306	0.6512698061912231	-0.0783956059794638	0.0265716343698112	-0.0043775754237962	0.0474463961858563	PCA add
bivalent_vs_lys4_only	fusion_mlp_interaction_unsup	Interaction MLP	0.8694091455836824	0.8695106303126497	0.8674808373934203	0.8735850689395339	0.0001014847289673	-0.0019283081902621	0.0041759233558514	0.0060027468171462	Interaction MLP
bivalent_vs_lys4_only	fusion_lowrank_higher_order_unsup	Low-rank higher-order	0.8552106588273327	0.8797306187791071	0.8691697905300942	0.8918832499396544	0.0245199599517743	0.0139591317027615	0.0366725911123216	-0.0018065005422142	Low-rank higher-order
bivalent_vs_lys4_only	fusion_reliability_experts_unsup	Reliability experts	0.857363822077282	0.8798447490794795	0.8653889604550272	0.8816697130856618	0.0224809270021975	0.0080251383777452	0.0243058910083797	-0.0062001743715629	Reliability experts
dosage sensitive vs insensitive TF	linear_concat	Linear concat	0.8545252283972994	0.8337922953824474	0.8576109068410488	0.8432515175919454	-0.020732933014852	0.0030856784437494	-0.0112737108053539	0.0063735437657486	Linear concat
dosage sensitive vs insensitive TF	pca_then_concat	PCA then concat	0.9034428690518832	0.9136481933875714	0.9195014116063164	0.9208873174404972	0.0102053243356882	0.0160585425544331	0.017444448388614	-0.0088194185015073	PCA then concat
dosage sensitive vs insensitive TF	pca_add	PCA add	0.5431176577603337	0.4400644734598422	0.496305509734565	0.437999065665346	-0.1030531843004915	-0.0468121480257687	-0.1051185920949877	0.0447467402312725	PCA add
dosage sensitive vs insensitive TF	fusion_mlp_interaction_unsup	Interaction MLP	0.9284757762056968	0.9304675747622808	0.9366017266010486	0.938903612577616	0.001991798556584	0.0081259503953518	0.0104278363719192	0.0003100874199833	Interaction MLP
dosage sensitive vs insensitive TF	fusion_lowrank_higher_order_unsup	Low-rank higher-order	0.9295076886843836	0.932540894859503	0.9317726985408018	0.9301887357572588	0.0030332061751193	0.0022650098564181	0.0006810470728751	-0.0046171689586623	Low-rank higher-order
dosage sensitive vs insensitive TF	fusion_reliability_experts_unsup	Reliability experts	0.9225667236635808	0.928605367211531	0.9294144984889056	0.9337305411387844	0.0060386435479501	0.0068477748253247	0.0111638174752035	-0.0017226008980713	Reliability experts
long vs short range TF	linear_concat	Linear concat	0.4281094883543337	0.4206758304696449	0.4347364520052912	0.4355431462390225	-0.0074336578846888	0.0066269636509574	0.0074336578846888	0.0082403521184201	Linear concat
long vs short range TF	pca_then_concat	PCA then concat	0.4206758304696449	0.4281094883543337	0.4347364520052912	0.4281094883543337	0.0074336578846888	0.0140606215356463	0.0074336578846888	-0.0140606215356463	PCA then concat
long vs short range TF	pca_add	PCA add	0.4355431462390225	0.4425664233861386	0.4200076365024818	0.4206758304696449	0.007023277147116	-0.0155355097365407	-0.0148673157693776	-0.0063550831799529	PCA add
long vs short range TF	fusion_mlp_interaction_unsup	Interaction MLP	0.4912884971059243	0.4768278669204165	0.524636783654917	0.5318629905258813	-0.0144606301855078	0.0333482865489926	0.0405744934199569	0.0216868370564721	Interaction MLP
long vs short range TF	fusion_lowrank_higher_order_unsup	Low-rank higher-order	0.4737123296076817	0.515167587354497	0.5043546358668775	0.5149597633470989	0.0414552577468152	0.0306423062591957	0.0412474337394171	-0.0308501302665937	Low-rank higher-order
long vs short range TF	fusion_reliability_experts_unsup	Reliability experts	0.5071120275729646	0.4716318088264437	0.5063444192871328	0.5088209128446182	-0.0354802187465209	-0.0007676082858317	0.0017088852716535	0.0379567123040062	Reliability experts
