## Supplementary_Material for "RepGene: Auditing Condition-Specific Fusion Biases for Multi-View Gene Representations": F5_plotted.csv

condition	method	mean_rank	n_wins
Core	Interaction MLP	2.111111111111111	2
Core	Linear concat	4.555555555555555	0
Core	Low-rank higher-order	3.0	2
Core	PCA add	5.777777777777778	0
Core	PCA then concat	3.5555555555555554	2
Core	Reliability experts	2.0	3
Core+K	Interaction MLP	2.888888888888889	1
Core+K	Linear concat	4.666666666666667	0
Core+K	Low-rank higher-order	2.7777777777777777	2
Core+K	PCA add	5.777777777777778	0
Core+K	PCA then concat	2.7777777777777777	3
Core+K	Reliability experts	2.111111111111111	3
Core+K+X	Interaction MLP	3.2222222222222223	2
Core+K+X	Linear concat	4.222222222222222	0
Core+K+X	Low-rank higher-order	2.6666666666666665	1
Core+K+X	PCA add	6.0	0
Core+K+X	PCA then concat	2.3333333333333335	5
Core+K+X	Reliability experts	2.5555555555555554	1
Core+X	Interaction MLP	2.888888888888889	2
Core+X	Linear concat	4.222222222222222	0
Core+X	Low-rank higher-order	2.2222222222222223	3
Core+X	PCA add	6.0	0
Core+X	PCA then concat	2.6666666666666665	4
Core+X	Reliability experts	2.888888888888889	0
