## Supplementary_Material for "RepGene: Auditing Condition-Specific Fusion Biases for Multi-View Gene Representations": F7_plotted.csv

method	n_tasks	mean	ci_low	ci_high
Linear concat	9	-0.006576338690525289	-0.014146880344019794	0.0010338614014340707
PCA add	9	0.005485413923149722	-0.009985717171693113	0.022465928183111796
PCA then concat	9	-0.03031890479197223	-0.06023306763410999	-0.010499287687565223
Interaction MLP	9	0.005518824332625289	0.0003695688321067556	0.011352719036601037
Low-rank higher-order	9	-0.008943624380128155	-0.016793181261176477	-0.001365550908828338
Reliability experts	9	0.004085698865029245	-0.003312535207426029	0.013826765331833513
