## Supplementary_Material for "RepGene: Auditing Condition-Specific Fusion Biases for Multi-View Gene Representations": F8_plotted.csv

display	n_tasks	mean	ci_low	ci_high
Random 256-D	9	0.42400841653135957	0.4071117074097926	0.44574326336066256
GenePT (text baseline)	9	0.5480505901471726	0.4781971063620213	0.6365660097157023
PRISME+scRNA extension	9	0.7094519911535833	0.6113740330080899	0.8027898835639677
Linear concat	9	0.6337843055801086	0.5382394455000816	0.7324716784934596
PCA add	9	0.5102424588699898	0.45838318157264746	0.5686612485526304
PCA then concat	9	0.7218286488392391	0.6206480493562984	0.8137618283218143
Interaction MLP	9	0.7185000536272977	0.6258835792365887	0.8094059752343936
Low-rank higher-order	9	0.7246163491832481	0.6332896116309011	0.8127552252809694
Reliability experts	9	0.7187898745210961	0.623627320214005	0.810148915828
