## Supplementary_Material for "RepGene: Auditing Condition-Specific Fusion Biases for Multi-View Gene Representations": family_stratified_task_equal_rf.csv

condition	method	mean	lo	hi	family	n_tasks
Core	Interaction MLP	0.7765949236958543	0.632347564934945	0.8860348972022939	binary: TF/chromatin	5
Core	Linear concat	0.6728756311479633	0.5284270316042463	0.8173242306916805	binary: TF/chromatin	5
Core	Low-rank higher-order	0.7658171893064197	0.614759360541668	0.8833879678470444	binary: TF/chromatin	5
Core	PCA add	0.539683004189883	0.4518110976024582	0.627554910777308	binary: TF/chromatin	5
Core	PCA then concat	0.688940443062722	0.5110942527094	0.8667866334160438	binary: TF/chromatin	5
Core	Reliability experts	0.7776730772877863	0.6373252551738837	0.8834449827118014	binary: TF/chromatin	5
Core+K	Interaction MLP	0.7827138529643911	0.624244364832847	0.8938934080925023	binary: TF/chromatin	5
Core+K	Linear concat	0.6696648003172514	0.5213334080798375	0.8091404676198082	binary: TF/chromatin	5
Core+K	Low-rank higher-order	0.7920081782330572	0.648996301257827	0.8980413936166517	binary: TF/chromatin	5
Core+K	PCA add	0.5029073889624553	0.4341243333435106	0.5818779242940051	binary: TF/chromatin	5
Core+K	PCA then concat	0.7448884571974709	0.5684984183306581	0.8877522227012721	binary: TF/chromatin	5
Core+K	Reliability experts	0.7828584056756283	0.6235790498814255	0.8953431760252883	binary: TF/chromatin	5
Core+K+X	Interaction MLP	0.7950166964428065	0.6576240389979914	0.8997124863947669	binary: TF/chromatin	5
Core+K+X	Linear concat	0.6855808211765642	0.542123984801717	0.8151559187012964	binary: TF/chromatin	5
Core+K+X	Low-rank higher-order	0.7948884117501195	0.6518134783220719	0.8995109830577215	binary: TF/chromatin	5
Core+K+X	PCA add	0.521055823972501	0.4368196668201045	0.6052919811248978	binary: TF/chromatin	5
Core+K+X	PCA then concat	0.7579649525845404	0.5795015766597065	0.8942621992711455	binary: TF/chromatin	5
Core+K+X	Reliability experts	0.7950812327039015	0.6481178782951549	0.9003178786192402	binary: TF/chromatin	5
Core+X	Interaction MLP	0.7835865592690018	0.6511380796547152	0.8904400511953569	binary: TF/chromatin	5
Core+X	Linear concat	0.6877892502089773	0.5432379836879566	0.8256530489987364	binary: TF/chromatin	5
Core+X	Low-rank higher-order	0.782015585875475	0.6405143161005353	0.8897861616440302	binary: TF/chromatin	5
Core+X	PCA add	0.5441742611775806	0.46384584941360407	0.6337992383241036	binary: TF/chromatin	5
Core+X	PCA then concat	0.7355257147136494	0.570533521644498	0.8792849296323586	binary: TF/chromatin	5
Core+X	Reliability experts	0.7820965232803166	0.6395660618969778	0.8899118205847596	binary: TF/chromatin	5
Core	Interaction MLP	0.5871814934456622	0.5335560804129282	0.6408069064783961	binary: complex/network	4
Core	Linear concat	0.5128595200113977	0.44094225187280073	0.6011160264117779	binary: complex/network	4
Core	Low-rank higher-order	0.5819664196234358	0.5279007766776636	0.6378593612289956	binary: complex/network	4
Core	PCA add	0.4872559617844996	0.425296552313317	0.5561910736642195	binary: complex/network	4
Core	PCA then concat	0.5630954050333131	0.47957186126319656	0.650404648378785	binary: complex/network	4
Core	Reliability experts	0.5906324564405001	0.5396294624306315	0.6416354504503687	binary: complex/network	4
Core+K	Interaction MLP	0.6066362496712449	0.5491318431168828	0.6641406562256069	binary: complex/network	4
Core+K	Linear concat	0.5472068684958833	0.4719398608869962	0.6338044436737456	binary: complex/network	4
Core+K	Low-rank higher-order	0.6039098259915894	0.5368702402695594	0.6709494117136193	binary: complex/network	4
Core+K	PCA add	0.49138792517823987	0.4314059959460843	0.5612510862959121	binary: complex/network	4
Core+K	PCA then concat	0.6144732769528156	0.5234668590874617	0.7054796948181694	binary: complex/network	4
Core+K	Reliability experts	0.6126462025030102	0.5496206357008615	0.6756717693051588	binary: complex/network	4
Core+K+X	Interaction MLP	0.6172150932765841	0.5588585646766993	0.6755716218764691	binary: complex/network	4
Core+K+X	Linear concat	0.5790201024948665	0.5334287827628648	0.6536623401404476	binary: complex/network	4
Core+K+X	Low-rank higher-order	0.6209001812818743	0.5617575295908634	0.6800428329728851	binary: complex/network	4
Core+K+X	PCA add	0.4864510109162452	0.4313981389490407	0.5474514180256277	binary: complex/network	4
Core+K+X	PCA then concat	0.6811395821055026	0.5980048061013526	0.7468828315346192	binary: complex/network	4
Core+K+X	Reliability experts	0.6250831569947388	0.5634836496102402	0.6866826643792374	binary: complex/network	4
Core+X	Interaction MLP	0.5919819921841794	0.5452985916693585	0.6386653926990002	binary: complex/network	4
Core+X	Linear concat	0.5607225183119363	0.509938672983417	0.6403689518692975	binary: complex/network	4
Core+X	Low-rank higher-order	0.6024322259540174	0.5542479312201625	0.6506165206878722	binary: complex/network	4
Core+X	PCA add	0.4870483387233532	0.4238882791022426	0.5532484222641741	binary: complex/network	4
Core+X	PCA then concat	0.6560932756381151	0.5808147875891129	0.7322483025853324	binary: complex/network	4
Core+X	Reliability experts	0.6036258147805921	0.5466515681328691	0.660600061428315	binary: complex/network	4
Core	Interaction MLP	0.05580683431131029	0.04040524838607993	0.0655418915082231	multiclass: expression cluster	3
Core	Linear concat	0.046500794880530716	0.033175291927542545	0.055611757351580415	multiclass: expression cluster	3
Core	Low-rank higher-order	0.05514687079753259	0.03895033443121484	0.06664064456744884	multiclass: expression cluster	3
Core	PCA add	0.03983977521206886	0.0275825972378172	0.04735961473858088	multiclass: expression cluster	3
Core	PCA then concat	0.05396129454063823	0.03952015132569711	0.06585626825191106	multiclass: expression cluster	3
Core	Reliability experts	0.05736243741944449	0.040080150757845615	0.06861090062758834	multiclass: expression cluster	3
Core+K	Interaction MLP	0.06159180501551301	0.04472076882133746	0.07351938960588403	multiclass: expression cluster	3
Core+K	Linear concat	0.050121739030799445	0.035223909253398855	0.060187495613759086	multiclass: expression cluster	3
Core+K	Low-rank higher-order	0.06046064831138533	0.0439053163963479	0.0715547690783361	multiclass: expression cluster	3
Core+K	PCA add	0.03840931384727361	0.026688834275323023	0.04685670246119202	multiclass: expression cluster	3
Core+K	PCA then concat	0.05815714462396363	0.040730604737110356	0.07136763682543228	multiclass: expression cluster	3
Core+K	Reliability experts	0.061882029777631666	0.04548527474100352	0.07306628172901425	multiclass: expression cluster	3
Core+K+X	Interaction MLP	0.06744653148167044	0.04838159531968744	0.07850482960684012	multiclass: expression cluster	3
Core+K+X	Linear concat	0.05132197708127111	0.03484715010926917	0.06185275411557851	multiclass: expression cluster	3
Core+K+X	Low-rank higher-order	0.06765475463518138	0.04992313569431451	0.07750761756554685	multiclass: expression cluster	3
Core+K+X	PCA add	0.038698393274156966	0.028481184380971556	0.04485726162673299	multiclass: expression cluster	3
Core+K+X	PCA then concat	0.09577857314122333	0.060354226412282976	0.12493165810027028	multiclass: expression cluster	3
Core+K+X	Reliability experts	0.06677039723894819	0.048645967815657366	0.07712794856089654	multiclass: expression cluster	3
Core+X	Interaction MLP	0.0637435188343425	0.04562428158590611	0.07334664332664892	multiclass: expression cluster	3
Core+X	Linear concat	0.05243439459204996	0.038124459914171904	0.060414841294058795	multiclass: expression cluster	3
Core+X	Low-rank higher-order	0.06324194506677223	0.04505938422433552	0.07261251359982307	multiclass: expression cluster	3
Core+X	PCA add	0.039696900531318254	0.02646392566436769	0.047472886382478575	multiclass: expression cluster	3
Core+X	PCA then concat	0.0981595925297802	0.06482080699616266	0.12766317096212	multiclass: expression cluster	3
Core+X	Reliability experts	0.06231210627085724	0.04434978414910965	0.07238995518840369	multiclass: expression cluster	3
Core	Interaction MLP	0.33865770782125687	0.32598774742890885	0.36186416513024083	multiclass: pathology	3
Core	Linear concat	0.3270050211361448	0.3260124458855817	0.32763366526022325	multiclass: pathology	3
Core	Low-rank higher-order	0.33980402259073966	0.32598422011134776	0.3618274788199493	multiclass: pathology	3
Core	PCA add	0.3270050211361448	0.3260124458855817	0.32763366526022325	multiclass: pathology	3
Core	PCA then concat	0.3270050211361448	0.3260124458855817	0.32763366526022325	multiclass: pathology	3
Core	Reliability experts	0.3402548024698815	0.3264427907878782	0.3633250077113949	multiclass: pathology	3
Core+K	Interaction MLP	0.3397539882930057	0.3260053892776868	0.3645435952652399	multiclass: pathology	3
Core+K	Linear concat	0.3270050211361448	0.3260124458855817	0.32763366526022325	multiclass: pathology	3
Core+K	Low-rank higher-order	0.33585316842880214	0.32600538993540024	0.3528438896129739	multiclass: pathology	3
Core+K	PCA add	0.3270050211361448	0.3260124458855817	0.32763366526022325	multiclass: pathology	3
Core+K	PCA then concat	0.3270050211361448	0.3260124458855817	0.32763366526022325	multiclass: pathology	3
Core+K	Reliability experts	0.34117640105150376	0.3268482709595748	0.3669311529084893	multiclass: pathology	3
Core+K+X	Interaction MLP	0.34075618606609087	0.32639147407537383	0.36332963313388006	multiclass: pathology	3
Core+K+X	Linear concat	0.3270050211361448	0.3260124458855817	0.32763366526022325	multiclass: pathology	3
Core+K+X	Low-rank higher-order	0.34060561391695326	0.3259701003167674	0.3666009650037745	multiclass: pathology	3
Core+K+X	PCA add	0.3270050211361448	0.3260124458855817	0.32763366526022325	multiclass: pathology	3
Core+K+X	PCA then concat	0.3270050211361448	0.3260124458855817	0.32763366526022325	multiclass: pathology	3
Core+K+X	Reliability experts	0.3455474314992364	0.32726286537444177	0.37418448290579015	multiclass: pathology	3
Core+X	Interaction MLP	0.3433144895732934	0.32634270885475686	0.3725885790637417	multiclass: pathology	3
Core+X	Linear concat	0.3270050211361448	0.3260124458855817	0.32763366526022325	multiclass: pathology	3
Core+X	Low-rank higher-order	0.3424639733934054	0.3268728781578625	0.37184410160293085	multiclass: pathology	3
Core+X	PCA add	0.3270050211361448	0.3260124458855817	0.32763366526022325	multiclass: pathology	3
Core+X	PCA then concat	0.3270050211361448	0.3260124458855817	0.32763366526022325	multiclass: pathology	3
Core+X	Reliability experts	0.3418502135962124	0.32595951639204723	0.3665104505344477	multiclass: pathology	3
