## Supplementary_Material for "RepGene: Auditing Condition-Specific Fusion Biases for Multi-View Gene Representations": full15_best_method_by_task_condition.csv

task	Core	Core+K	Core+X	Core+K+X	spread
Blood expression cluster	Interaction MLP	Reliability experts	PCA then concat	PCA then concat	0.02441555861008273
Brain expression cluster	Reliability experts	Reliability experts	PCA then concat	PCA then concat	0.06426691008922049
CCD Protein	Reliability experts	PCA then concat	PCA then concat	PCA then concat	0.024750552299920514
CCD Transcript	Reliability experts	Reliability experts	PCA then concat	PCA then concat	0.14582725370575966
Cell line expression cluster	Reliability experts	Interaction MLP	PCA then concat	PCA then concat	0.03343893428352834
N1 network	PCA then concat	PCA then concat	PCA then concat	PCA then concat	0.07534863159924376
N1 targets	Low-rank higher-order	Reliability experts	Low-rank higher-order	PCA then concat	0.04848085155291593
Pathology prognostics - Breast cancer	Low-rank higher-order	Reliability experts	Reliability experts	Reliability experts	0.005445166931030032
Pathology prognostics - Cervical cancer	Reliability experts	Reliability experts	Low-rank higher-order	Reliability experts	0.0008200745865635795
Pathology prognostics - Colorectal cancer	Reliability experts	Reliability experts	Interaction MLP	Reliability experts	0.01085947519439523
TF vs non-TF	PCA then concat	PCA then concat	PCA then concat	PCA then concat	0.03688159066377639
bivalent vs lys4-only	Interaction MLP	Reliability experts	Low-rank higher-order	Low-rank higher-order	0.022713459409560044
bivalent vs non-methylated	Interaction MLP	Interaction MLP	Low-rank higher-order	Reliability experts	0.004802282635677835
dosage sensitive vs insensitive TF	Low-rank higher-order	Low-rank higher-order	Interaction MLP	Interaction MLP	0.009395923893232516
long vs short range TF	Reliability experts	Low-rank higher-order	Interaction MLP	Interaction MLP	0.024750962952916566
