## Supplementary_Material for "RepGene: Auditing Condition-Specific Fusion Biases for Multi-View Gene Representations": full15_paired_condition_effects_rf.csv

method	Delta_K	Delta_X	Delta_KX	N_KX
Interaction MLP	0.008603828318191342	0.006129371443000797	0.016897185953602067	0.002163986192409928
Linear concat	0.00881320481567932	0.018921392509452073	0.022842121778606728	-0.004892475546524666
Low-rank higher-order	0.014854489344103217	0.013008018892221307	0.022734638956256104	-0.00512786928006842
PCA add	-0.011442773777104176	0.0014131445767766593	-0.006651990024910959	0.003377639175416558
PCA then concat	0.033189273906782	0.04916751564275146	0.06285007277997368	-0.019506716769559784
Reliability experts	0.008687013267245025	0.0062483935504166754	0.017929689722940345	0.0029942829052786446
