## Supplementary_Material for "RepGene: Auditing Condition-Specific Fusion Biases for Multi-View Gene Representations": full15_task_equal_summary_rf.csv

condition	method	mean	lo	hi	register
Core	Interaction MLP	0.4943396145773081	0.35026192416760515	0.6357335695056735	full15
Core	Linear concat	0.4357555789223623	0.30897514748834565	0.562649022746656	full15
Core	Low-rank higher-order	0.48945362034604384	0.34682237798373644	0.6299728865929551	full15
Core	PCA add	0.38319821714213703	0.28181645845029607	0.47898716004407754	full15
Core	PCA then concat	0.45599885216514746	0.3209203669673096	0.5931288597625504	full15
Core	Reliability experts	0.4962497954579274	0.3527891740951354	0.6371981859048276	full15
Core+K	Interaction MLP	0.5029434428954994	0.35797963871087934	0.6472480026424215	full15
Core+K	Linear concat	0.4445687837380416	0.31660842019319224	0.570733915353145	full15
Core+K	Low-rank higher-order	0.504308109690147	0.3573528058364701	0.6492911013955138	full15
Core+K	PCA add	0.37175544336503286	0.275704482599585	0.46165403917840697	full15
Core+K	PCA then concat	0.48918812607192946	0.34532766808168364	0.6342975885684256	full15
Core+K	Reliability experts	0.5049368087251724	0.3591009407861081	0.6499841061802829	full15
Core+K+X	Interaction MLP	0.5112368005309101	0.36587338823050575	0.6553130841134847	full15
Core+K+X	Linear concat	0.458597700700969	0.3280997402445963	0.5864308369279468	full15
Core+K+X	Low-rank higher-order	0.5121882593022999	0.3665847957313663	0.657606982791318	full15
Core+K+X	PCA add	0.3765462271172261	0.27881152708511353	0.46963065840899704	full15
Core+K+X	PCA then concat	0.5188489249451211	0.3751303546449644	0.6619117032412762	full15
Core+K+X	Reliability experts	0.5141794851808678	0.3678792528569227	0.6594925803865211	full15
Core+X	Interaction MLP	0.5004689860203089	0.35775438041886226	0.6407644651902221	full15
Core+X	Linear concat	0.45467697143181435	0.3249061128148461	0.5834859860912668	full15
Core+X	Low-rank higher-order	0.5024616392382651	0.3594616791128635	0.6447528660078712	full15
Core+X	PCA add	0.3846113617189137	0.28345967750238404	0.4805753644618016	full15
Core+X	PCA then concat	0.5051663678078989	0.3680540855251195	0.642950467474675	full15
Core+X	Reliability experts	0.5024981890083441	0.35861592132790987	0.6451306040116326	full15
