## Supplementary_Material for "RepGene: Auditing Condition-Specific Fusion Biases for Multi-View Gene Representations": leakage_control_condition_effects_rf.csv

method	Delta_K_full15	Delta_K_noKoverlap(10)	Delta_KX_full15	Delta_KX_noKoverlap(10)	N_KX_full15	N_KX_noKoverlap(10)
Interaction MLP	0.008603828318191342	0.00644851497142479	0.016897185953602067	0.010824234832253254	0.002163986192409928	0.001635211338999687
Linear concat	0.00881320481567932	0.0066616249214050405	0.022842121778606728	0.01675341575766659	-0.004892475546524666	-0.004654589039215562
Low-rank higher-order	0.014854489344103217	0.011384793796402282	0.022734638956256104	0.018227886043047814	-0.00512786928006842	-0.0029850928003339883
PCA add	-0.011442773777104176	-0.006252168126424262	-0.006651990024910959	0.004080667104675084	0.003377639175416558	0.0018867236403843912
PCA then concat	0.03318927390678206	0.036790402495532115	0.06285007277997368	0.06000121354715532	-0.01950671676955984	-0.021401195738670664
Reliability experts	0.008687013267245025	0.011000579587033266	0.017929689722940345	0.01693037709336348	0.0029942829052787556	-0.0011773345298787818
