## Supplementary_Material for "RepGene: Auditing Condition-Specific Fusion Biases for Multi-View Gene Representations": leakage_control_delta_by_group_rf.csv

method	Delta_K_overlap_group(5 tasks)	Delta_K_no_overlap_group(10 tasks)	Delta_X_overlap_group	Delta_X_no_overlap_group
Linear concat	0.013116364604227538	0.006661624921405053	0.027271417777402118	0.014746379875477115
PCA add	-0.02182398507846406	-0.0062521681264242485	-0.012652789451099678	0.008446111590714905
PCA then concat	0.025987016729282008	0.036790402495532115	0.058278533347666604	0.044612006790293854
Interaction MLP	0.012914455011724701	0.006448514971424632	0.012907097285345236	0.0027405085218287
Low-rank higher-order	0.021793880439505108	0.011384793796402327	0.019367686582705036	0.009828185046979507
Reliability experts	0.004059880627669032	0.011000579587033207	0.0045309165788321335	0.00710713203620888
