## Supplementary_Material for "RepGene: Auditing Condition-Specific Fusion Biases for Multi-View Gene Representations": paired_task_deltas.csv

task	task_type	condition	condition_code	n_common	method_a_macro_f1	method_b_macro_f1	delta_macro_f1	n_pairs	method_a	method_b	suite_delta_macro_f1	suite_bootstrap_ci_low	suite_bootstrap_ci_high
CCD Protein	Binary	Core+K+X	CKX	1336	0.5404385306387326	0.5498844084177925	-0.009445877779059919	9	genept_text_256	prisme_reimplementation_plus_scrna_protocol_extension_256	-0.1637136783456502	-0.2933382491685621	-0.04519152822961523
CCD Transcript	Binary	Core+K+X	CKX	1522	0.5252093106745567	0.5985010009749758	-0.07329169030041927	9	genept_text_256	prisme_reimplementation_plus_scrna_protocol_extension_256	-0.1637136783456502	-0.2933382491685621	-0.04519152822961523
N1 network	Binary	Core+K+X	CKX	1040	0.6416674829330846	0.7045862781599189	-0.06291879522683426	9	genept_text_256	prisme_reimplementation_plus_scrna_protocol_extension_256	-0.1637136783456502	-0.2933382491685621	-0.04519152822961523
N1 targets	Binary	Core+K+X	CKX	270	0.5742261335496118	0.659598607445401	-0.0853724738957891	9	genept_text_256	prisme_reimplementation_plus_scrna_protocol_extension_256	-0.1637136783456502	-0.2933382491685621	-0.04519152822961523
TF vs non-TF	Binary	Core+K+X	CKX	2571	0.845459670667673	0.8263349303505957	0.019124740317077435	9	genept_text_256	prisme_reimplementation_plus_scrna_protocol_extension_256	-0.1637136783456502	-0.2933382491685621	-0.04519152822961523
bivalent vs non-methylated	Binary	Core+K+X	CKX	125	0.42782191725853697	0.7694684687987349	-0.3416465515401979	9	genept_text_256	prisme_reimplementation_plus_scrna_protocol_extension_256	-0.1637136783456502	-0.2933382491685621	-0.04519152822961523
bivalent_vs_lys4_only	Binary	Core+K+X	CKX	159	0.4395445939596525	0.8714494104781074	-0.4319048165184549	9	genept_text_256	prisme_reimplementation_plus_scrna_protocol_extension_256	-0.1637136783456502	-0.2933382491685621	-0.04519152822961523
dosage sensitive vs insensitive TF	Binary	Core+K+X	CKX	468	0.4474364523056995	0.9439696716918518	-0.49653321938615214	9	genept_text_256	prisme_reimplementation_plus_scrna_protocol_extension_256	-0.1637136783456502	-0.2933382491685621	-0.04519152822961523
long vs short range TF	Binary	Core+K+X	CKX	157	0.4891064420672758	0.48054086284829745	0.008565579218978301	9	genept_text_256	prisme_reimplementation_plus_scrna_protocol_extension_256	-0.1637136783456502	-0.2933382491685621	-0.04519152822961523
CCD Protein	Binary	Core+K+X	CKX	1336	0.5383319366005155	0.5404385306387326	-0.002106594038217058	9	repgene_fusion_reliability_experts_unsup_256	genept_text_256	0.17482591295433775	0.055130986379638834	0.31201470693452515
CCD Transcript	Binary	Core+K+X	CKX	1522	0.5941232214319234	0.5252093106745567	0.0689139107573667	9	repgene_fusion_reliability_experts_unsup_256	genept_text_256	0.17482591295433775	0.055130986379638834	0.31201470693452515
N1 network	Binary	Core+K+X	CKX	1040	0.6873857952750415	0.6416674829330846	0.04571831234195681	9	repgene_fusion_reliability_experts_unsup_256	genept_text_256	0.17482591295433775	0.055130986379638834	0.31201470693452515
N1 targets	Binary	Core+K+X	CKX	270	0.7093254377410068	0.5742261335496118	0.13509930419139493	9	repgene_fusion_reliability_experts_unsup_256	genept_text_256	0.17482591295433775	0.055130986379638834	0.31201470693452515
TF vs non-TF	Binary	Core+K+X	CKX	2571	0.8334008845104343	0.845459670667673	-0.012058786157238925	9	repgene_fusion_reliability_experts_unsup_256	genept_text_256	0.17482591295433775	0.055130986379638834	0.31201470693452515
bivalent vs non-methylated	Binary	Core+K+X	CKX	125	0.8228623336674228	0.42782191725853697	0.39504041640888576	9	repgene_fusion_reliability_experts_unsup_256	genept_text_256	0.17482591295433775	0.055130986379638834	0.31201470693452515
bivalent_vs_lys4_only	Binary	Core+K+X	CKX	159	0.8840904110755965	0.4395445939596525	0.44454581711594393	9	repgene_fusion_reliability_experts_unsup_256	genept_text_256	0.17482591295433775	0.055130986379638834	0.31201470693452515
dosage sensitive vs insensitive TF	Binary	Core+K+X	CKX	468	0.9433043022326802	0.4474364523056995	0.49586784992698074	9	repgene_fusion_reliability_experts_unsup_256	genept_text_256	0.17482591295433775	0.055130986379638834	0.31201470693452515
long vs short range TF	Binary	Core+K+X	CKX	157	0.49151942810924276	0.4891064420672758	0.0024129860419669358	9	repgene_fusion_reliability_experts_unsup_256	genept_text_256	0.17482591295433775	0.055130986379638834	0.31201470693452515
CCD Protein	Binary	Core+K+X	CKX	1336	0.5383319366005155	0.5498844084177925	-0.011552471817276977	9	repgene_fusion_reliability_experts_unsup_256	prisme_reimplementation_plus_scrna_protocol_extension_256	0.01111223460868757	-0.0031598628424797308	0.02736903869017241
CCD Transcript	Binary	Core+K+X	CKX	1522	0.5941232214319234	0.5985010009749758	-0.004377779543052555	9	repgene_fusion_reliability_experts_unsup_256	prisme_reimplementation_plus_scrna_protocol_extension_256	0.01111223460868757	-0.0031598628424797308	0.02736903869017241
N1 network	Binary	Core+K+X	CKX	1040	0.6873857952750415	0.7045862781599189	-0.01720048288487746	9	repgene_fusion_reliability_experts_unsup_256	prisme_reimplementation_plus_scrna_protocol_extension_256	0.01111223460868757	-0.0031598628424797308	0.02736903869017241
N1 targets	Binary	Core+K+X	CKX	270	0.7093254377410068	0.659598607445401	0.049726830295605845	9	repgene_fusion_reliability_experts_unsup_256	prisme_reimplementation_plus_scrna_protocol_extension_256	0.01111223460868757	-0.0031598628424797308	0.02736903869017241
TF vs non-TF	Binary	Core+K+X	CKX	2571	0.8334008845104343	0.8263349303505957	0.007065954159838511	9	repgene_fusion_reliability_experts_unsup_256	prisme_reimplementation_plus_scrna_protocol_extension_256	0.01111223460868757	-0.0031598628424797308	0.02736903869017241
bivalent vs non-methylated	Binary	Core+K+X	CKX	125	0.8228623336674228	0.7694684687987349	0.053393864868687864	9	repgene_fusion_reliability_experts_unsup_256	prisme_reimplementation_plus_scrna_protocol_extension_256	0.01111223460868757	-0.0031598628424797308	0.02736903869017241
bivalent_vs_lys4_only	Binary	Core+K+X	CKX	159	0.8840904110755965	0.8714494104781074	0.012641000597489009	9	repgene_fusion_reliability_experts_unsup_256	prisme_reimplementation_plus_scrna_protocol_extension_256	0.01111223460868757	-0.0031598628424797308	0.02736903869017241
dosage sensitive vs insensitive TF	Binary	Core+K+X	CKX	468	0.9433043022326802	0.9439696716918518	-0.000665369459171345	9	repgene_fusion_reliability_experts_unsup_256	prisme_reimplementation_plus_scrna_protocol_extension_256	0.01111223460868757	-0.0031598628424797308	0.02736903869017241
long vs short range TF	Binary	Core+K+X	CKX	157	0.49151942810924276	0.48054086284829745	0.010978565260945237	9	repgene_fusion_reliability_experts_unsup_256	prisme_reimplementation_plus_scrna_protocol_extension_256	0.01111223460868757	-0.0031598628424797308	0.02736903869017241
