## Supplementary_Material for "RepGene: Auditing Condition-Specific Fusion Biases for Multi-View Gene Representations": table5_task_equal_source.csv

method	method_label	n_tasks	task_equal_macro_f1	mean_common_genes	mean_fit_seconds	delta_vs_genept	delta_vs_genept_ci_low	delta_vs_genept_ci_high	delta_vs_prisme	delta_vs_prisme_ci_low	delta_vs_prisme_ci_high
genept_text_256	GenePT (text-only source baseline)	9	0.5478789482283137	849.7777777777778	0.26623211604942576	0.0	0.0	0.0	-0.1637136783456502	-0.2933382491685621	-0.045191528229615224
prisme_reimplementation_plus_scrna_protocol_extension_256	PRISME+scRNA protocol extension (five-view)	9	0.7115926265739639	849.7777777777778	23.613664069135	0.1637136783456502	0.045191528229615224	0.2933382491685621	0.0	0.0	0.0
repgene_linear_concat_256	RepGene linear baseline	9	0.6341520023805733	849.7777777777778	5.692083193824258	0.08627305415225958	-0.014512249942025693	0.21009834190405316	-0.07744062419339064	-0.13631250220571217	-0.03335190639632206
repgene_fusion_reliability_experts_unsup_256	RepGene Reliability experts	9	0.7227048611826515	849.7777777777778	1.7406893259267908	0.1748259129543378	0.05311845681202932	0.30772909171723	0.011112234608687587	-0.0033594249517408217	0.027466207225067256
