## Supplementary_Material for "RepGene: Auditing Condition-Specific Fusion Biases for Multi-View Gene Representations": task_method_heatmap_source.csv

task	task_type	method	method_label	condition	condition_code	macro_f1	n_common	task_rank
CCD Protein	Binary	genept_text_256	GenePT (text-only source baseline)	Core+K+X	CKX	0.5404385306387326	1336	4
CCD Protein	Binary	prisme_reimplementation_plus_scrna_protocol_extension_256	PRISME+scRNA protocol extension (five-view)	Core+K+X	CKX	0.5498844084177925	1336	3
CCD Protein	Binary	random_256	Random 256D	Core+K+X	CKX	0.44815685630471663	1336	11
CCD Protein	Binary	repgene_fusion_cross_attention_unsup_256	RepGene Cross-attention	Core+K+X	CKX	0.5327975847317645	1336	8
CCD Protein	Binary	repgene_fusion_lowrank_higher_order_unsup_256	RepGene Low-rank higher-order	Core+K+X	CKX	0.5402757603566528	1336	5
CCD Protein	Binary	repgene_fusion_mlp_interaction_unsup_256	RepGene Interaction MLP	Core+K+X	CKX	0.5394188447314054	1336	6
CCD Protein	Binary	repgene_fusion_reliability_experts_unsup_256	RepGene Reliability experts	Core+K+X	CKX	0.5383319366005155	1336	7
CCD Protein	Binary	repgene_fusion_transformer_encoder_unsup_256	RepGene Transformer encoder	Core+K+X	CKX	0.5297382656717748	1336	9
CCD Protein	Binary	repgene_linear_concat_256	RepGene linear baseline	Core+K+X	CKX	0.5541572086091742	1336	2
CCD Protein	Binary	repgene_pca_add_256	RepGene PCA add	Core+K+X	CKX	0.499383308438919	1336	10
CCD Protein	Binary	repgene_pca_then_concat_256	RepGene PCA then concat	Core+K+X	CKX	0.5580136509948233	1336	1
CCD Transcript	Binary	genept_text_256	GenePT (text-only source baseline)	Core+K+X	CKX	0.5252093106745567	1522	9
CCD Transcript	Binary	prisme_reimplementation_plus_scrna_protocol_extension_256	PRISME+scRNA protocol extension (five-view)	Core+K+X	CKX	0.5985010009749758	1522	2
CCD Transcript	Binary	random_256	Random 256D	Core+K+X	CKX	0.40511302667950666	1522	11
CCD Transcript	Binary	repgene_fusion_cross_attention_unsup_256	RepGene Cross-attention	Core+K+X	CKX	0.5963146344975779	1522	4
CCD Transcript	Binary	repgene_fusion_lowrank_higher_order_unsup_256	RepGene Low-rank higher-order	Core+K+X	CKX	0.5971503336504144	1522	3
CCD Transcript	Binary	repgene_fusion_mlp_interaction_unsup_256	RepGene Interaction MLP	Core+K+X	CKX	0.589613779119142	1522	7
CCD Transcript	Binary	repgene_fusion_reliability_experts_unsup_256	RepGene Reliability experts	Core+K+X	CKX	0.5941232214319234	1522	5
CCD Transcript	Binary	repgene_fusion_transformer_encoder_unsup_256	RepGene Transformer encoder	Core+K+X	CKX	0.5929302714919474	1522	6
CCD Transcript	Binary	repgene_linear_concat_256	RepGene linear baseline	Core+K+X	CKX	0.5376915951375598	1522	8
CCD Transcript	Binary	repgene_pca_add_256	RepGene PCA add	Core+K+X	CKX	0.42794283660786736	1522	10
CCD Transcript	Binary	repgene_pca_then_concat_256	RepGene PCA then concat	Core+K+X	CKX	0.7016497597822304	1522	1
N1 network	Binary	genept_text_256	GenePT (text-only source baseline)	Core+K+X	CKX	0.6416674829330846	1040	9
N1 network	Binary	prisme_reimplementation_plus_scrna_protocol_extension_256	PRISME+scRNA protocol extension (five-view)	Core+K+X	CKX	0.7045862781599189	1040	2
N1 network	Binary	random_256	Random 256D	Core+K+X	CKX	0.4987689604699812	1040	11
N1 network	Binary	repgene_fusion_cross_attention_unsup_256	RepGene Cross-attention	Core+K+X	CKX	0.6738622934987474	1040	5
N1 network	Binary	repgene_fusion_lowrank_higher_order_unsup_256	RepGene Low-rank higher-order	Core+K+X	CKX	0.6665973010627788	1040	7
N1 network	Binary	repgene_fusion_mlp_interaction_unsup_256	RepGene Interaction MLP	Core+K+X	CKX	0.6719787245943303	1040	6
N1 network	Binary	repgene_fusion_reliability_experts_unsup_256	RepGene Reliability experts	Core+K+X	CKX	0.6873857952750415	1040	4
N1 network	Binary	repgene_fusion_transformer_encoder_unsup_256	RepGene Transformer encoder	Core+K+X	CKX	0.6617161042556324	1040	8
N1 network	Binary	repgene_linear_concat_256	RepGene linear baseline	Core+K+X	CKX	0.6918129088478794	1040	3
N1 network	Binary	repgene_pca_add_256	RepGene PCA add	Core+K+X	CKX	0.5944213568254846	1040	10
N1 network	Binary	repgene_pca_then_concat_256	RepGene PCA then concat	Core+K+X	CKX	0.7595520279288962	1040	1
N1 targets	Binary	genept_text_256	GenePT (text-only source baseline)	Core+K+X	CKX	0.5742261335496118	270	8
N1 targets	Binary	prisme_reimplementation_plus_scrna_protocol_extension_256	PRISME+scRNA protocol extension (five-view)	Core+K+X	CKX	0.659598607445401	270	7
N1 targets	Binary	random_256	Random 256D	Core+K+X	CKX	0.39776286353467566	270	11
N1 targets	Binary	repgene_fusion_cross_attention_unsup_256	RepGene Cross-attention	Core+K+X	CKX	0.6724046142918633	270	6
N1 targets	Binary	repgene_fusion_lowrank_higher_order_unsup_256	RepGene Low-rank higher-order	Core+K+X	CKX	0.695752322028291	270	2
N1 targets	Binary	repgene_fusion_mlp_interaction_unsup_256	RepGene Interaction MLP	Core+K+X	CKX	0.6826876858403746	270	4
N1 targets	Binary	repgene_fusion_reliability_experts_unsup_256	RepGene Reliability experts	Core+K+X	CKX	0.7093254377410068	270	1
N1 targets	Binary	repgene_fusion_transformer_encoder_unsup_256	RepGene Transformer encoder	Core+K+X	CKX	0.6746292626792487	270	5
N1 targets	Binary	repgene_linear_concat_256	RepGene linear baseline	Core+K+X	CKX	0.5288443161877762	270	9
N1 targets	Binary	repgene_pca_add_256	RepGene PCA add	Core+K+X	CKX	0.4509727675620405	270	10
N1 targets	Binary	repgene_pca_then_concat_256	RepGene PCA then concat	Core+K+X	CKX	0.6866887514832034	270	3
TF vs non-TF	Binary	genept_text_256	GenePT (text-only source baseline)	Core+K+X	CKX	0.845459670667673	2571	2
TF vs non-TF	Binary	prisme_reimplementation_plus_scrna_protocol_extension_256	PRISME+scRNA protocol extension (five-view)	Core+K+X	CKX	0.8263349303505957	2571	4
TF vs non-TF	Binary	random_256	Random 256D	Core+K+X	CKX	0.39705055857084837	2571	11
TF vs non-TF	Binary	repgene_fusion_cross_attention_unsup_256	RepGene Cross-attention	Core+K+X	CKX	0.8245351521292635	2571	5
TF vs non-TF	Binary	repgene_fusion_lowrank_higher_order_unsup_256	RepGene Low-rank higher-order	Core+K+X	CKX	0.8243641263815477	2571	6
TF vs non-TF	Binary	repgene_fusion_mlp_interaction_unsup_256	RepGene Interaction MLP	Core+K+X	CKX	0.8185043865722333	2571	7
TF vs non-TF	Binary	repgene_fusion_reliability_experts_unsup_256	RepGene Reliability experts	Core+K+X	CKX	0.8334008845104343	2571	3
TF vs non-TF	Binary	repgene_fusion_transformer_encoder_unsup_256	RepGene Transformer encoder	Core+K+X	CKX	0.8155334549365373	2571	8
TF vs non-TF	Binary	repgene_linear_concat_256	RepGene linear baseline	Core+K+X	CKX	0.790815021099967	2571	9
TF vs non-TF	Binary	repgene_pca_add_256	RepGene PCA add	Core+K+X	CKX	0.657778399031423	2571	10
TF vs non-TF	Binary	repgene_pca_then_concat_256	RepGene PCA then concat	Core+K+X	CKX	0.8610456227664787	2571	1
bivalent vs non-methylated	Binary	genept_text_256	GenePT (text-only source baseline)	Core+K+X	CKX	0.42782191725853697	125	10
bivalent vs non-methylated	Binary	prisme_reimplementation_plus_scrna_protocol_extension_256	PRISME+scRNA protocol extension (five-view)	Core+K+X	CKX	0.7694684687987349	125	6
bivalent vs non-methylated	Binary	random_256	Random 256D	Core+K+X	CKX	0.418622848200313	125	11
bivalent vs non-methylated	Binary	repgene_fusion_cross_attention_unsup_256	RepGene Cross-attention	Core+K+X	CKX	0.8225070166537145	125	3
bivalent vs non-methylated	Binary	repgene_fusion_lowrank_higher_order_unsup_256	RepGene Low-rank higher-order	Core+K+X	CKX	0.8232967584546892	125	1
bivalent vs non-methylated	Binary	repgene_fusion_mlp_interaction_unsup_256	RepGene Interaction MLP	Core+K+X	CKX	0.8172685520157554	125	4
bivalent vs non-methylated	Binary	repgene_fusion_reliability_experts_unsup_256	RepGene Reliability experts	Core+K+X	CKX	0.8228623336674228	125	2
bivalent vs non-methylated	Binary	repgene_fusion_transformer_encoder_unsup_256	RepGene Transformer encoder	Core+K+X	CKX	0.8141634687087319	125	5
bivalent vs non-methylated	Binary	repgene_linear_concat_256	RepGene linear baseline	Core+K+X	CKX	0.4906285352396804	125	8
bivalent vs non-methylated	Binary	repgene_pca_add_256	RepGene PCA add	Core+K+X	CKX	0.4786525719781973	125	9
bivalent vs non-methylated	Binary	repgene_pca_then_concat_256	RepGene PCA then concat	Core+K+X	CKX	0.7008339588650254	125	7
bivalent_vs_lys4_only	Binary	genept_text_256	GenePT (text-only source baseline)	Core+K+X	CKX	0.4395445939596525	159	10
bivalent_vs_lys4_only	Binary	prisme_reimplementation_plus_scrna_protocol_extension_256	PRISME+scRNA protocol extension (five-view)	Core+K+X	CKX	0.8714494104781074	159	7
bivalent_vs_lys4_only	Binary	random_256	Random 256D	Core+K+X	CKX	0.40491810771375875	159	11
bivalent_vs_lys4_only	Binary	repgene_fusion_cross_attention_unsup_256	RepGene Cross-attention	Core+K+X	CKX	0.8904475723182556	159	3
bivalent_vs_lys4_only	Binary	repgene_fusion_lowrank_higher_order_unsup_256	RepGene Low-rank higher-order	Core+K+X	CKX	0.896493312781105	159	1
bivalent_vs_lys4_only	Binary	repgene_fusion_mlp_interaction_unsup_256	RepGene Interaction MLP	Core+K+X	CKX	0.8945022386033123	159	2
bivalent_vs_lys4_only	Binary	repgene_fusion_reliability_experts_unsup_256	RepGene Reliability experts	Core+K+X	CKX	0.8840904110755965	159	4
bivalent_vs_lys4_only	Binary	repgene_fusion_transformer_encoder_unsup_256	RepGene Transformer encoder	Core+K+X	CKX	0.8840845991469101	159	5
bivalent_vs_lys4_only	Binary	repgene_linear_concat_256	RepGene linear baseline	Core+K+X	CKX	0.8272769999932668	159	8
bivalent_vs_lys4_only	Binary	repgene_pca_add_256	RepGene PCA add	Core+K+X	CKX	0.6225379344565936	159	9
bivalent_vs_lys4_only	Binary	repgene_pca_then_concat_256	RepGene PCA then concat	Core+K+X	CKX	0.8768875659550546	159	6
dosage sensitive vs insensitive TF	Binary	genept_text_256	GenePT (text-only source baseline)	Core+K+X	CKX	0.4474364523056995	468	9
dosage sensitive vs insensitive TF	Binary	prisme_reimplementation_plus_scrna_protocol_extension_256	PRISME+scRNA protocol extension (five-view)	Core+K+X	CKX	0.9439696716918518	468	1
dosage sensitive vs insensitive TF	Binary	random_256	Random 256D	Core+K+X	CKX	0.4271708683473389	468	11
dosage sensitive vs insensitive TF	Binary	repgene_fusion_cross_attention_unsup_256	RepGene Cross-attention	Core+K+X	CKX	0.9343768391969333	468	6
dosage sensitive vs insensitive TF	Binary	repgene_fusion_lowrank_higher_order_unsup_256	RepGene Low-rank higher-order	Core+K+X	CKX	0.940734353484522	468	5
dosage sensitive vs insensitive TF	Binary	repgene_fusion_mlp_interaction_unsup_256	RepGene Interaction MLP	Core+K+X	CKX	0.9422673175230786	468	3
dosage sensitive vs insensitive TF	Binary	repgene_fusion_reliability_experts_unsup_256	RepGene Reliability experts	Core+K+X	CKX	0.9433043022326802	468	2
dosage sensitive vs insensitive TF	Binary	repgene_fusion_transformer_encoder_unsup_256	RepGene Transformer encoder	Core+K+X	CKX	0.9417295061681501	468	4
dosage sensitive vs insensitive TF	Binary	repgene_linear_concat_256	RepGene linear baseline	Core+K+X	CKX	0.8540841241247624	468	8
dosage sensitive vs insensitive TF	Binary	repgene_pca_add_256	RepGene PCA add	Core+K+X	CKX	0.4430557741198851	468	10
dosage sensitive vs insensitive TF	Binary	repgene_pca_then_concat_256	RepGene PCA then concat	Core+K+X	CKX	0.9279433383083237	468	7
long vs short range TF	Binary	genept_text_256	GenePT (text-only source baseline)	Core+K+X	CKX	0.4891064420672758	157	6
long vs short range TF	Binary	prisme_reimplementation_plus_scrna_protocol_extension_256	PRISME+scRNA protocol extension (five-view)	Core+K+X	CKX	0.48054086284829745	157	7
long vs short range TF	Binary	random_256	Random 256D	Core+K+X	CKX	0.41851165896109715	157	10
long vs short range TF	Binary	repgene_fusion_cross_attention_unsup_256	RepGene Cross-attention	Core+K+X	CKX	0.5119912929910428	157	3
long vs short range TF	Binary	repgene_fusion_lowrank_higher_order_unsup_256	RepGene Low-rank higher-order	Core+K+X	CKX	0.5411836211934548	157	1
long vs short range TF	Binary	repgene_fusion_mlp_interaction_unsup_256	RepGene Interaction MLP	Core+K+X	CKX	0.5169798253078326	157	2
long vs short range TF	Binary	repgene_fusion_reliability_experts_unsup_256	RepGene Reliability experts	Core+K+X	CKX	0.49151942810924276	157	5
long vs short range TF	Binary	repgene_fusion_transformer_encoder_unsup_256	RepGene Transformer encoder	Core+K+X	CKX	0.498649828128603	157	4
long vs short range TF	Binary	repgene_linear_concat_256	RepGene linear baseline	Core+K+X	CKX	0.43205731218509363	157	8
long vs short range TF	Binary	repgene_pca_add_256	RepGene PCA add	Core+K+X	CKX	0.4177926249087298	157	11
long vs short range TF	Binary	repgene_pca_then_concat_256	RepGene PCA then concat	Core+K+X	CKX	0.4264461852476834	157	9
